# coRIC map: a framework for the exploration of multifaceted subcellular RNA-binding proteins

**DOI:** 10.1101/2023.11.06.565240

**Authors:** Yuan Lv, Xiangpeng Guo, Jieyi Hu, Shahzina Kanwal, Jianwen Yuan, Muqddas Tariq, Jingxia Zheng, Mingwei Sun, Yuanyuan Lu, Jingjing Wang, Mengling Jiang, Aiping Wang, Alvaro Castells-Garcia, Xiyuan Zheng, Bin Peng, Dongye Wang, Giacomo Volpe, Liang Wu, Md. Abdul Mazid, Wenjuan Li, Yiwei Lai, Francesca Aguilo, Yu Zhou, Maria Pia Cosma, Xingzhi Xu, Emma Lundberg, Jan Mulder, Andrew P. Hutchins, Patrick H. Maxwell, Luciano Di Croce, Xiaofei Zhang, Miguel A. Esteban

**Author notes:** These authors contributed equally: Yuan Lv, Xiangpeng Guo, Jieyi Hu, Shahzina Kanwal. Corresponding author: Yuan Lv, Xiaofei Zhang, Miguel A. Esteban.

## Abstract

The ability of RNA-binding proteins (RBPs) to form complexes with other biomolecules underpins a broad range of functions and remarkable structural properties. Understanding the precise spatiotemporal dynamics of RBPs and their interacting partners in the steady state and upon perturbation is key to deciphering these aspects. Here, we present the coRIC (<u>co</u>mpartmentalized <u>R</u>NA Interactome <u>C</u>apture) map, an experimental resource and analytical pipeline to study the subcellular dynamics of RBPs through multimodal dataset integration and machine learning. Using this approach, we have generated an atlas comprising 1,768 RBPs distributed in a broad panel of subcellular compartments and delineated their intermolecular and intercompartmental relationships. We have also defined the hierarchy of RBP-containing complexes at multiple scales across the cell, uncovering previously unknown functions of multiple RBPs. Furthermore, we have investigated the changes in RBP complex composition and subcellular distribution in response to *C9ORF72* amyotrophic lateral sclerosis/frontotemporal dementia dipeptide repeats and DNA damage stress. The coRIC map provides a valuable new approach for defining the roles of RBPs in homeostasis and disease.
