## Supplemental Table 1 for "coRIC map: a framework for the exploration of multifaceted subcellular RNA-binding proteins"

### Sheet: A) Mitochondrial matrix
Targeted compartment	Prey gene	Intensity	IntensitySum	AvgIntensity	NumReplicates	ctrlIntensity	FoldChange	BFDR	MitoCarta proteins	RBP type
Mitochondrial matrix	DLAT	2.313|32.480|1.402	36.194	12.065	3	.|0.060|.	202.574	0	TRUE	FALSE
Mitochondrial matrix	GRSF1	92.846|41.403|98.037	232.286	77.429	3	1.032|0.727|0.518	106.152	0	TRUE	TRUE
Mitochondrial matrix	DARS2	0.807|5.206|3.654	9.668	3.223	3	0.035|0.041|.	84.902	0	TRUE	TRUE
Mitochondrial matrix	ATAD3B	8.876|28.735|5.304	42.916	14.305	3	0.146|0.292|0.133	80.32	0	TRUE	FALSE
Mitochondrial matrix	PRDX3	20.694|49.395|24.756	94.845	31.615	3	.|.|.	78.406	0	TRUE	FALSE
Mitochondrial matrix	TRAP1	5.916|16.154|8.244	30.314	10.105	3	0.162|0.113|.	74.467	0	TRUE	TRUE
Mitochondrial matrix	HSPD1	24.973|35.523|32.086	92.583	30.861	3	0.532|0.732|0.275	65.022	0	TRUE	TRUE
Mitochondrial matrix	TRMT10C	19.169|23.063|24.490	66.723	22.241	3	.|.|.	55.158	0	TRUE	TRUE
Mitochondrial matrix	ALDH18A1	3.441|10.843|3.987	18.271	6.09	3	0.078|0.285|0.067	53.283	0	TRUE	TRUE
Mitochondrial matrix	IARS2	2.611|7.778|2.504	12.894	4.298	3	0.042|0.154|.	53.236	0	TRUE	TRUE
Mitochondrial matrix	SSBP1	21.551|18.422|21.314	61.287	20.429	3	.|.|.	50.665	0	TRUE	TRUE
Mitochondrial matrix	SHMT2	3.449|9.051|6.517	19.017	6.339	3	0.143|0.181|0.120	43.374	0	TRUE	FALSE
Mitochondrial matrix	TUFM	6.181|6.239|8.335	20.755	6.918	3	.|0.162|.	42.79	0	TRUE	TRUE
Mitochondrial matrix	ATP5A1	7.369|9.399|7.164	23.932	7.977	3	0.137|0.305|0.169	41.582	0	TRUE	TRUE
Mitochondrial matrix	HSPA9	15.408|16.644|17.938	49.99	16.663	3	0.538|0.383|0.419	37.715	0	TRUE	TRUE
Mitochondrial matrix	POLRMT	3.768|5.097|1.308	10.174	3.391	3	.|0.096|.	35.329	0	TRUE	TRUE
Mitochondrial matrix	PITRM1	5.832|9.485|5.367	20.684	6.895	3	0.185|0.209|.	35.121	0	TRUE	FALSE
Mitochondrial matrix	ATP5B	8.504|10.366|7.932	26.803	8.934	3	0.335|0.312|0.176	33.838	0	TRUE	FALSE
Mitochondrial matrix	NDUFS1	1.652|6.677|1.995	10.324	3.441	3	.|0.104|.	33.152	0	TRUE	FALSE
Mitochondrial matrix	LRPPRC	52.557|66.555|60.853	179.964	59.988	3	1.995|3.077|1.206	30.779	0	TRUE	TRUE
Mitochondrial matrix	HSPE1	12.932|10.449|8.897	32.278	10.759	3	.|.|.	26.683	0	TRUE	TRUE
Mitochondrial matrix	RNMTL1	9.404|9.098|12.573	31.075	10.358	3	.|.|.	25.689	0	TRUE	TRUE
Mitochondrial matrix	DHX30	18.885|18.265|14.844	51.994	17.331	3	0.576|0.948|0.626	24.791	0	TRUE	TRUE
Mitochondrial matrix	MDH2	6.439|10.278|10.076	26.793	8.931	3	.|0.402|.	22.204	0	TRUE	TRUE
Mitochondrial matrix	FASTKD2	8.734|7.450|8.509	24.693	8.231	3	.|.|.	20.413	0	TRUE	TRUE
Mitochondrial matrix	MRPS31	7.651|6.336|8.443	22.43	7.477	3	.|.|.	18.542	0	TRUE	TRUE
Mitochondrial matrix	MTHFD1L	3.659|12.704|4.593	20.956	6.985	3	.|.|.	17.324	0	TRUE	FALSE
Mitochondrial matrix	IDH3B	6.278|8.344|6.048	20.669	6.89	3	.|.|.	17.087	0	TRUE	FALSE
Mitochondrial matrix	PTCD3	10.380|3.940|6.249	20.568	6.856	3	.|.|.	17.003	0	TRUE	TRUE
Mitochondrial matrix	MTERF4	10.392|3.154|6.782	20.327	6.776	3	.|.|.	16.804	0	TRUE	TRUE
Mitochondrial matrix	MRPL4	5.227|6.899|7.715	19.841	6.614	3	.|.|.	16.402	0	TRUE	TRUE
Mitochondrial matrix	IMMT	2.763|13.524|3.025	19.312	6.437	3	.|.|.	15.965	0	TRUE	TRUE
Mitochondrial matrix	MCCC2	3.995|9.922|4.336	18.254	6.085	3	.|.|.	15.09	0	TRUE	FALSE
Mitochondrial matrix	PDHA1	3.410|10.398|4.091	17.899	5.966	3	.|.|.	14.797	0	TRUE	FALSE
Mitochondrial matrix	ETFB	4.696|6.053|6.337	17.086	5.695	3	.|.|.	14.125	0	TRUE	FALSE
Mitochondrial matrix	HADHA	2.047|7.825|2.363	12.236	4.079	3	0.442|0.244|0.230	13.988	0	TRUE	FALSE
Mitochondrial matrix	PMPCA	4.143|8.767|4.011	16.921	5.64	3	.|.|.	13.988	0	TRUE	FALSE
Mitochondrial matrix	MRPS9	7.236|6.501|2.445	16.182	5.394	3	.|.|.	13.378	0	TRUE	TRUE
Mitochondrial matrix	UQCRC1	4.646|9.617|4.680	18.944	6.315	3	0.697|0.323|.	13.3	0	TRUE	FALSE
Mitochondrial matrix	MRPL48	5.398|4.159|6.229	15.786	5.262	3	.|.|.	13.05	0	TRUE	TRUE
Mitochondrial matrix	MRPS7	4.769|4.659|5.970	15.398	5.133	3	.|.|.	12.729	0	TRUE	TRUE
Mitochondrial matrix	MRPL15	4.940|4.415|5.927	15.281	5.094	3	.|.|.	12.632	0	TRUE	TRUE
Mitochondrial matrix	MRPL37	4.624|4.704|5.712	15.04	5.013	3	.|.|.	12.433	0	TRUE	TRUE
Mitochondrial matrix	MRPL13	4.711|3.942|6.180	14.832	4.944	3	.|.|.	12.261	0	TRUE	TRUE
Mitochondrial matrix	GRPEL1	5.222|4.649|4.895	14.766	4.922	3	.|.|.	12.206	0	TRUE	FALSE
Mitochondrial matrix	IDH2	3.998|5.779|4.617	14.394	4.798	3	.|.|.	11.899	0	TRUE	FALSE
Mitochondrial matrix	COX5A	4.707|4.782|4.703	14.193	4.731	3	.|.|.	11.733	0	TRUE	FALSE
Mitochondrial matrix	OAT	2.519|5.896|5.407	13.822	4.607	3	.|.|.	11.426	0	TRUE	FALSE
Mitochondrial matrix	SDHA	3.781|5.706|4.060	13.547	4.516	3	.|.|.	11.199	0	TRUE	FALSE
Mitochondrial matrix	AK4	3.607|5.458|4.121	13.186	4.395	3	.|.|.	10.901	0	TRUE	FALSE
Mitochondrial matrix	ETFA	2.596|5.393|5.176	13.164	4.388	3	.|.|.	10.883	0	TRUE	FALSE
Mitochondrial matrix	MECR	3.228|5.845|3.901	12.974	4.325	3	.|.|.	10.726	0	TRUE	FALSE
Mitochondrial matrix	DLD	4.830|3.994|4.012	12.835	4.278	3	.|.|.	10.611	0	TRUE	FALSE
Mitochondrial matrix	MARS2	3.256|6.190|3.343	12.789	4.263	3	.|.|.	10.572	0	TRUE	TRUE
Mitochondrial matrix	SDHB	3.441|5.318|3.946	12.705	4.235	3	.|.|.	10.503	0	TRUE	FALSE
Mitochondrial matrix	CLPX	3.615|4.907|3.701	12.223	4.074	3	.|.|.	10.104	0	TRUE	FALSE
Mitochondrial matrix	AARS2	3.064|10.628|2.023	15.715	5.238	3	.|0.522|.	10.041	0	TRUE	TRUE
Mitochondrial matrix	ACAT1	2.736|5.104|4.144	11.984	3.995	3	.|.|.	9.907	0	TRUE	FALSE
Mitochondrial matrix	PNPT1	3.518|5.022|3.415	11.955	3.985	3	.|.|.	9.883	0	TRUE	TRUE
Mitochondrial matrix	STOML2	4.292|4.226|3.404	11.922	3.974	3	.|.|.	9.856	0	TRUE	FALSE
Mitochondrial matrix	MRPL45	3.978|3.157|4.575	11.71	3.903	3	.|.|.	9.681	0	TRUE	TRUE
Mitochondrial matrix	HSD17B10	3.052|4.497|4.041	11.59	3.863	3	.|.|.	9.581	0	TRUE	TRUE
Mitochondrial matrix	MGME1	3.644|3.926|3.928	11.498	3.833	3	.|.|.	9.505	0	TRUE	FALSE
Mitochondrial matrix	UQCRC2	3.090|5.370|3.011	11.472	3.824	3	.|.|.	9.483	0	TRUE	FALSE
Mitochondrial matrix	ME2	2.513|6.456|2.488	11.457	3.819	3	.|.|.	9.471	0	TRUE	FALSE
Mitochondrial matrix	MTHFD2	3.774|2.853|4.611	11.238	3.746	3	.|.|.	9.29	0	TRUE	FALSE
Mitochondrial matrix	ECHS1	1.407|5.140|4.612	11.159	3.72	3	.|.|.	9.225	0	TRUE	FALSE
Mitochondrial matrix	HSDL2	3.322|5.002|2.692	11.017	3.672	3	.|.|.	9.107	0	TRUE	FALSE
Mitochondrial matrix	TFB2M	3.156|4.235|3.376	10.767	3.589	3	.|.|.	8.901	0	TRUE	TRUE
Mitochondrial matrix	MRPL38	3.650|3.341|3.659	10.649	3.55	3	.|.|.	8.803	0	TRUE	TRUE
Mitochondrial matrix	PDHB	2.949|4.513|3.047	10.509	3.503	3	.|.|.	8.687	0	TRUE	FALSE
Mitochondrial matrix	ATP5O	3.381|3.477|3.537	10.395	3.465	3	.|.|.	8.593	0	TRUE	FALSE
Mitochondrial matrix	CS	2.945|3.855|3.544	10.343	3.448	3	.|.|.	8.55	0	TRUE	TRUE
Mitochondrial matrix	ATP5C1	3.293|3.583|3.096	9.973	3.324	3	.|.|.	8.244	0	TRUE	TRUE
Mitochondrial matrix	EARS2	2.714|4.577|2.622	9.913	3.304	3	.|.|.	8.195	0	TRUE	TRUE
Mitochondrial matrix	ACO2	2.360|4.514|2.935	9.809	3.27	3	.|.|.	8.109	0	TRUE	FALSE
Mitochondrial matrix	TBRG4	3.228|3.557|2.891	9.677	3.226	3	.|.|.	8	0	TRUE	TRUE
Mitochondrial matrix	KIAA0391	3.606|2.824|3.029	9.46	3.153	3	.|.|.	7.82	0	TRUE	TRUE
Mitochondrial matrix	VARS2	2.123|5.658|1.652	9.433	3.144	3	.|.|.	7.798	0	TRUE	TRUE
Mitochondrial matrix	PDE12	2.175|2.499|1.940	6.613	2.204	3	0.262|0.323|0.271	7.767	0	TRUE	TRUE
Mitochondrial matrix	NOA1	2.823|3.383|3.085	9.291	3.097	3	.|.|.	7.681	0	TRUE	TRUE
Mitochondrial matrix	LARS2	1.602|5.587|2.036	9.225	3.075	3	.|.|.	7.626	0	TRUE	TRUE
Mitochondrial matrix	HADH	2.497|3.470|3.160	9.126	3.042	3	.|.|.	7.544	0	TRUE	FALSE
Mitochondrial matrix	ALDH2	2.323|3.929|2.603	8.855	2.952	3	.|.|.	7.32	0	TRUE	FALSE
Mitochondrial matrix	IBA57	2.592|3.715|2.382	8.689	2.896	3	.|.|.	7.183	0	TRUE	TRUE
Mitochondrial matrix	ATAD3A	2.395|2.997|3.259	8.651	2.884	3	.|.|.	7.152	0	TRUE	FALSE
Mitochondrial matrix	PMPCB	1.799|4.149|2.610	8.558	2.853	3	.|.|.	7.075	0	TRUE	FALSE
Mitochondrial matrix	HADHB	2.869|3.116|2.556	8.541	2.847	3	.|.|.	7.061	0	TRUE	TRUE
Mitochondrial matrix	IDH3A	2.051|2.763|3.689	8.503	2.834	3	.|.|.	7.029	0	TRUE	FALSE
Mitochondrial matrix	TFAM	2.822|2.640|3.006	8.468	2.823	3	.|.|.	7	0	TRUE	TRUE
Mitochondrial matrix	CDK5RAP1	2.288|3.680|2.443	8.412	2.804	3	.|.|.	6.954	0	TRUE	TRUE
Mitochondrial matrix	MRPS27	2.788|2.841|2.779	8.408	2.803	3	.|.|.	6.951	0	TRUE	TRUE
Mitochondrial matrix	SUPV3L1	2.755|2.838|2.744	8.338	2.779	3	.|.|.	6.892	0	TRUE	TRUE
Mitochondrial matrix	DLST	2.412|3.579|2.301	8.292	2.764	3	.|.|.	6.855	0	TRUE	FALSE
Mitochondrial matrix	AFG3L2	1.957|3.941|2.327	8.225	2.742	3	.|.|.	6.8	0	TRUE	FALSE
Mitochondrial matrix	ZRANB2	2.777|1.326|4.043	8.147	2.716	3	.|.|.	6.735	0	FALSE	TRUE
Mitochondrial matrix	GLS	2.125|3.678|2.313	8.116	2.705	3	.|.|.	6.709	0	TRUE	FALSE
Mitochondrial matrix	MRPL21	2.448|2.438|3.197	8.082	2.694	3	.|.|.	6.682	0	TRUE	TRUE
Mitochondrial matrix	QTRT1	12.152|8.993|12.858	34.003	11.334	3	2.052|1.653|1.460	6.65	0	TRUE	TRUE
Mitochondrial matrix	NT5DC2	1.255|5.791|0.914	7.96	2.653	3	.|.|.	6.58	0.007	TRUE	FALSE
Mitochondrial matrix	NSUN2	1.762|1.975|2.312	6.049	2.016	3	0.332|0.388|0.224	6.573	0	TRUE	TRUE
Mitochondrial matrix	LETM1	2.376|3.048|2.498	7.922	2.641	3	.|.|.	6.549	0	TRUE	FALSE
Mitochondrial matrix	NLRX1	2.410|4.487|1.004	7.901	2.634	3	.|.|.	6.531	0	TRUE	FALSE
Mitochondrial matrix	POLG	2.001|4.405|1.437	7.843	2.614	3	.|.|.	6.483	0	TRUE	TRUE
Mitochondrial matrix	MRPL42	2.029|2.023|3.703	7.754	2.585	3	.|.|.	6.41	0	TRUE	TRUE
Mitochondrial matrix	MTPAP	3.360|1.930|2.396	7.686	2.562	3	.|.|.	6.354	0	TRUE	TRUE
Mitochondrial matrix	DNAJA3	2.642|2.586|2.372	7.599	2.533	3	.|.|.	6.282	0	TRUE	FALSE
Mitochondrial matrix	CLPP	1.992|2.937|2.618	7.547	2.516	3	.|.|.	6.239	0	TRUE	FALSE
Mitochondrial matrix	ACADM	2.049|2.347|3.135	7.531	2.51	3	.|.|.	6.226	0	TRUE	FALSE
Mitochondrial matrix	FDX1	2.275|2.234|2.918	7.427	2.476	3	.|.|.	6.14	0	TRUE	FALSE
Mitochondrial matrix	GLUD1	2.157|2.668|2.460	7.285	2.428	3	.|.|.	6.022	0	TRUE	FALSE
Mitochondrial matrix	DHTKD1	1.453|4.271|1.554	7.278	2.426	3	.|.|.	6.016	0	TRUE	FALSE
Mitochondrial matrix	MRPL12	2.485|2.510|2.223	7.218	2.406	3	.|.|.	5.967	0	TRUE	TRUE
Mitochondrial matrix	FH	2.059|2.696|2.432	7.187	2.396	3	.|.|.	5.941	0	TRUE	FALSE
Mitochondrial matrix	ATP5F1	2.147|2.445|2.581	7.174	2.391	3	.|.|.	5.93	0	TRUE	FALSE
Mitochondrial matrix	NDUFS6	2.436|2.436|2.280	7.152	2.384	3	.|.|.	5.913	0	TRUE	FALSE
Mitochondrial matrix	TSFM	2.165|2.799|2.168	7.132	2.377	3	.|.|.	5.896	0	TRUE	TRUE
Mitochondrial matrix	NDUFS2	1.622|3.724|1.718	7.064	2.355	3	.|.|.	5.839	0	TRUE	FALSE
Mitochondrial matrix	MRPS18A	2.585|1.670|2.769	7.024	2.341	3	.|.|.	5.806	0	TRUE	TRUE
Mitochondrial matrix	ALKBH1	2.870|1.842|2.291	7.002	2.334	3	.|.|.	5.789	0	TRUE	TRUE
Mitochondrial matrix	MRPS6	2.764|1.923|2.286	6.972	2.324	3	.|.|.	5.763	0	TRUE	TRUE
Mitochondrial matrix	MRPS5	2.505|1.550|2.869	6.924	2.308	3	.|.|.	5.724	0	TRUE	TRUE
Mitochondrial matrix	MRPL1	2.051|2.030|2.825	6.906	2.302	3	.|.|.	5.709	0	TRUE	TRUE
Mitochondrial matrix	MRPL28	2.239|2.249|2.412	6.9	2.3	3	.|.|.	5.704	0	TRUE	TRUE
Mitochondrial matrix	SUCLA2	2.333|2.361|2.170	6.865	2.288	3	.|.|.	5.675	0	TRUE	FALSE
Mitochondrial matrix	SUCLG1	2.243|2.095|2.409	6.748	2.249	3	.|.|.	5.578	0	TRUE	TRUE
Mitochondrial matrix	TARS2	1.153|4.259|1.329	6.742	2.247	3	.|.|.	5.574	0	TRUE	TRUE
Mitochondrial matrix	UQCRFS1	2.058|2.636|2.041	6.735	2.245	3	.|.|.	5.568	0	TRUE	FALSE
Mitochondrial matrix	COX4I1	2.600|1.946|2.167	6.712	2.237	3	.|.|.	5.549	0	TRUE	FALSE
Mitochondrial matrix	MRPS16	2.369|2.600|1.734	6.703	2.234	3	.|.|.	5.541	0	TRUE	TRUE
Mitochondrial matrix	ELAC2	0.979|1.996|1.157	4.132	1.377	3	.|0.250|.	5.506	0	TRUE	TRUE
Mitochondrial matrix	PDHX	1.467|3.458|1.636	6.561	2.187	3	.|.|.	5.424	0	TRUE	FALSE
Mitochondrial matrix	MACROD1	1.927|2.659|1.956	6.543	2.181	3	.|.|.	5.409	0	TRUE	FALSE
Mitochondrial matrix	PTCD1	2.212|2.089|2.234	6.535	2.178	3	.|.|.	5.402	0	TRUE	TRUE
Mitochondrial matrix	GLDC	1.417|3.681|1.424	6.523	2.174	3	.|.|.	5.392	0	TRUE	FALSE
Mitochondrial matrix	ALDH1B1	1.073|3.350|2.021	6.444	2.148	3	.|.|.	5.327	0	TRUE	FALSE
Mitochondrial matrix	PYCR2	1.965|2.442|2.033	6.44	2.147	3	.|.|.	5.324	0	TRUE	FALSE
Mitochondrial matrix	ATP5H	2.166|2.435|1.804	6.404	2.135	3	.|.|.	5.294	0	TRUE	FALSE
Mitochondrial matrix	GFM1	1.954|2.631|1.804	6.389	2.13	3	.|.|.	5.281	0	TRUE	TRUE
Mitochondrial matrix	MIPEP	1.377|3.661|1.324	6.362	2.121	3	.|.|.	5.259	0	TRUE	FALSE
Mitochondrial matrix	OGDH	1.539|3.546|1.201	6.285	2.095	3	.|.|.	5.196	0	TRUE	FALSE
Mitochondrial matrix	PDPR	1.713|3.124|1.430	6.267	2.089	3	.|.|.	5.181	0	TRUE	FALSE
Mitochondrial matrix	NDUFS3	1.736|2.701|1.806	6.242	2.081	3	.|.|.	5.16	0	TRUE	FALSE
Mitochondrial matrix	MRPL50	1.854|2.545|1.834	6.233	2.078	3	.|.|.	5.152	0	TRUE	TRUE
Mitochondrial matrix	METTL15	2.115|2.192|1.882	6.189	2.063	3	.|.|.	5.117	0	TRUE	FALSE
Mitochondrial matrix	LONP1	1.265|3.009|1.904	6.178	2.059	3	.|.|.	5.108	0	TRUE	TRUE
Mitochondrial matrix	WBSCR16	1.903|1.943|2.284	6.131	2.044	3	.|.|.	5.068	0	TRUE	FALSE
Mitochondrial matrix	FASTKD5	1.441|3.191|1.437	6.068	2.023	3	.|.|.	5.017	0	TRUE	TRUE
Mitochondrial matrix	GBAS	2.032|1.921|2.044	5.997	1.999	3	.|.|.	4.957	0	TRUE	FALSE
Mitochondrial matrix	P0DPI2	1.924|2.072|1.949	5.945	1.982	3	.|.|.	4.914	0	FALSE	FALSE
Mitochondrial matrix	GRPEL2	1.778|2.380|1.726	5.885	1.962	3	.|.|.	4.865	0	TRUE	FALSE
Mitochondrial matrix	GTPBP6	1.820|2.162|1.835	5.816	1.939	3	.|.|.	4.808	0	TRUE	TRUE
Mitochondrial matrix	THNSL1	1.350|3.208|1.222	5.78	1.927	3	.|.|.	4.778	0	TRUE	FALSE
Mitochondrial matrix	GOT2	1.585|2.013|2.156	5.754	1.918	3	.|.|.	4.756	0	TRUE	TRUE
Mitochondrial matrix	MRPS22	1.464|2.476|1.802	5.742	1.914	3	.|.|.	4.747	0	TRUE	TRUE
Mitochondrial matrix	POLDIP2	1.776|2.168|1.764	5.708	1.903	3	.|.|.	4.718	0	TRUE	FALSE
Mitochondrial matrix	MRPL39	1.863|1.866|1.961	5.691	1.897	3	.|.|.	4.705	0	TRUE	TRUE
Mitochondrial matrix	MRPS23	1.442|1.777|2.389	5.609	1.87	3	.|.|.	4.637	0	TRUE	TRUE
Mitochondrial matrix	CECR5	1.347|2.713|1.545	5.605	1.868	3	.|.|.	4.634	0	TRUE	FALSE
Mitochondrial matrix	LAP3	1.519|1.632|2.444	5.595	1.865	3	.|.|.	4.625	0	TRUE	FALSE
Mitochondrial matrix	NDUFAF2	1.634|1.905|2.024	5.563	1.854	3	.|.|.	4.599	0	TRUE	FALSE
Mitochondrial matrix	RBFA	1.935|1.467|2.136	5.537	1.846	3	.|.|.	4.577	0	TRUE	FALSE
Mitochondrial matrix	ALDH1L2	1.303|3.150|1.061	5.514	1.838	3	.|.|.	4.558	0	TRUE	FALSE
Mitochondrial matrix	MRPS35	1.744|1.571|2.185	5.5	1.833	3	.|.|.	4.547	0	TRUE	TRUE
Mitochondrial matrix	NADK2	1.577|2.092|1.721	5.39	1.797	3	.|.|.	4.456	0	TRUE	FALSE
Mitochondrial matrix	TACO1	1.717|1.763|1.890	5.369	1.79	3	.|.|.	4.439	0	TRUE	FALSE
Mitochondrial matrix	TIMM44	1.741|2.031|1.582	5.355	1.785	3	.|.|.	4.427	0	TRUE	FALSE
Mitochondrial matrix	PYCR1	1.297|1.592|2.361	5.25	1.75	3	.|.|.	4.34	0	TRUE	FALSE
Mitochondrial matrix	MRPL9	1.556|1.409|2.265	5.23	1.743	3	.|.|.	4.323	0	TRUE	TRUE
Mitochondrial matrix	ERAL1	1.591|1.695|1.932	5.218	1.739	3	.|.|.	4.314	0	TRUE	TRUE
Mitochondrial matrix	RARS2	1.636|2.284|1.268	5.188	1.729	3	.|.|.	4.289	0	TRUE	TRUE
Mitochondrial matrix	ALAS1	1.548|2.054|1.563	5.165	1.722	3	.|.|.	4.269	0	TRUE	FALSE
Mitochondrial matrix	MRPS26	1.625|1.643|1.878	5.146	1.715	3	.|.|.	4.254	0	TRUE	TRUE
Mitochondrial matrix	TST	1.491|1.907|1.605	5.003	1.668	3	.|.|.	4.136	0	TRUE	TRUE
Mitochondrial matrix	ACOT1	1.263|2.417|1.295	4.974	1.658	3	.|.|.	4.112	0	FALSE	FALSE
Mitochondrial matrix	ACSF3	1.357|2.330|1.278	4.965	1.655	3	.|.|.	4.105	0	TRUE	FALSE
Mitochondrial matrix	BCKDHA	1.303|2.278|1.366	4.948	1.649	3	.|.|.	4.09	0	TRUE	FALSE
Mitochondrial matrix	NFS1	1.511|1.883|1.551	4.945	1.648	3	.|.|.	4.088	0	TRUE	FALSE
Mitochondrial matrix	NDUFA10	1.396|2.129|1.393	4.918	1.639	3	.|.|.	4.065	0	TRUE	FALSE
Mitochondrial matrix	MRPL19	1.534|1.502|1.868	4.904	1.635	3	.|.|.	4.054	0	TRUE	TRUE
Mitochondrial matrix	PPA2	1.341|1.995|1.536	4.872	1.624	3	.|.|.	4.027	0	TRUE	FALSE
Mitochondrial matrix	SUCLG2	1.389|1.685|1.779	4.854	1.618	3	.|.|.	4.012	0	TRUE	FALSE
Mitochondrial matrix	ECI1	1.800|1.359|1.592	4.751	1.584	3	.|.|.	3.928	0	TRUE	FALSE
Mitochondrial matrix	MTO1	1.540|1.809|1.382	4.731	1.577	3	.|.|.	3.911	0	TRUE	TRUE
Mitochondrial matrix	PDK3	1.355|2.131|1.233	4.719	1.573	3	.|.|.	3.901	0	TRUE	FALSE
Mitochondrial matrix	ABHD10	1.450|1.754|1.436	4.64	1.547	3	.|.|.	3.836	0	TRUE	FALSE
Mitochondrial matrix	LYRM7	1.563|1.537|1.522	4.621	1.54	3	.|.|.	3.82	0	TRUE	FALSE
Mitochondrial matrix	RBM5	0.629|0.632|1.707	2.969	0.99	3	0.297|0.304|0.195	3.806	0	FALSE	TRUE
Mitochondrial matrix	MSRB2	1.381|1.702|1.449	4.532	1.511	3	.|.|.	3.746	0	TRUE	FALSE
Mitochondrial matrix	GADD45GIP1	1.644|1.387|1.469	4.499	1.5	3	.|.|.	3.719	0	TRUE	TRUE
Mitochondrial matrix	MTCH2	.|1.931|2.132	4.466	1.489	3	.|.|.	3.692	0.047	TRUE	FALSE
Mitochondrial matrix	TFB1M	1.308|1.562|1.572	4.443	1.481	3	.|.|.	3.673	0	TRUE	TRUE
Mitochondrial matrix	ECH1	1.258|1.548|1.636	4.442	1.481	3	.|.|.	3.672	0	TRUE	FALSE
Mitochondrial matrix	AASS	0.951|2.541|0.903	4.395	1.465	3	.|.|.	3.634	0.001	TRUE	FALSE
Mitochondrial matrix	GCSH	1.040|1.814|1.461	4.315	1.438	3	.|.|.	3.567	0	TRUE	FALSE
Mitochondrial matrix	BCKDK	1.422|1.641|1.175	4.237	1.412	3	.|.|.	3.503	0	TRUE	FALSE
Mitochondrial matrix	GARS	0.782|1.442|0.550	2.774	0.925	3	.|0.265|.	3.492	0.011	TRUE	TRUE
Mitochondrial matrix	MCAT	1.266|1.511|1.442	4.219	1.406	3	.|.|.	3.488	0	TRUE	TRUE
Mitochondrial matrix	RSRC2	1.704|1.082|1.421	4.207	1.402	3	.|.|.	3.478	0	FALSE	TRUE
Mitochondrial matrix	GLRX5	1.292|1.326|1.548	4.165	1.388	3	.|.|.	3.443	0	TRUE	FALSE
Mitochondrial matrix	SLIRP	1.227|1.268|1.641	4.137	1.379	3	.|.|.	3.42	0	TRUE	TRUE
Mitochondrial matrix	C1QBP	1.244|1.480|1.399	4.123	1.374	3	.|.|.	3.409	0	TRUE	TRUE
Mitochondrial matrix	NSUN4	1.216|1.523|1.378	4.118	1.373	3	.|.|.	3.404	0	TRUE	TRUE
Mitochondrial matrix	C17orf80	1.648|1.325|1.091	4.063	1.354	3	.|.|.	3.359	0	FALSE	FALSE
Mitochondrial matrix	MRPS25	1.421|1.482|1.112	4.015	1.338	3	.|.|.	3.319	0	TRUE	TRUE
Mitochondrial matrix	ISCU	1.333|1.341|1.290	3.963	1.321	3	.|.|.	3.276	0	TRUE	FALSE
Mitochondrial matrix	MMAB	1.248|1.362|1.325	3.936	1.312	3	.|.|.	3.254	0	TRUE	FALSE
Mitochondrial matrix	SARS2	0.993|1.776|1.097	3.866	1.289	3	.|.|.	3.196	0	TRUE	TRUE
Mitochondrial matrix	ACADSB	0.983|1.543|1.334	3.86	1.287	3	.|.|.	3.191	0	TRUE	FALSE
Mitochondrial matrix	TOP3A	1.182|1.526|1.032	3.74	1.247	3	.|.|.	3.092	0	TRUE	FALSE
Mitochondrial matrix	FECH	0.934|1.600|1.197	3.73	1.243	3	.|.|.	3.083	0	TRUE	FALSE
Mitochondrial matrix	MRPS11	1.118|1.141|1.461	3.72	1.24	3	.|.|.	3.075	0	TRUE	TRUE
Mitochondrial matrix	MRPS2	0.846|1.596|1.218	3.66	1.22	3	.|.|.	3.026	0.008	TRUE	TRUE
Mitochondrial matrix	YARS2	0.870|1.542|1.219	3.632	1.211	3	.|.|.	3.002	0.003	TRUE	TRUE
Mitochondrial matrix	ADCK3	1.254|1.426|0.940	3.62	1.207	3	.|.|.	2.993	0	TRUE	FALSE
Mitochondrial matrix	NME6	1.030|1.561|1.007	3.598	1.199	3	.|.|.	2.974	0	TRUE	FALSE
Mitochondrial matrix	GPX1	0.922|1.285|1.389	3.596	1.199	3	.|.|.	2.973	0.001	TRUE	FALSE
Mitochondrial matrix	NDUFV2	0.922|1.338|1.290	3.55	1.183	3	.|.|.	2.935	0.001	TRUE	FALSE
Mitochondrial matrix	CCDC51	1.159|1.186|1.197	3.542	1.181	3	.|.|.	2.928	0	TRUE	FALSE
Mitochondrial matrix	ALDH7A1	0.789|1.057|1.680	3.526	1.175	3	.|.|.	2.915	0.027	TRUE	FALSE
Mitochondrial matrix	NDUFAF7	0.818|1.629|1.019	3.466	1.155	3	.|.|.	2.865	0.018	TRUE	FALSE
Mitochondrial matrix	ACAD9	0.945|1.436|1.014	3.395	1.132	3	.|.|.	2.807	0	TRUE	FALSE
Mitochondrial matrix	NDUFAF3	0.933|1.250|1.200	3.383	1.128	3	.|.|.	2.797	0.001	TRUE	FALSE
Mitochondrial matrix	CPT2	1.108|1.411|0.862	3.38	1.127	3	.|.|.	2.794	0.005	TRUE	FALSE
Mitochondrial matrix	MRPS18B	0.921|1.168|1.230	3.319	1.106	3	.|.|.	2.744	0.001	TRUE	TRUE
Mitochondrial matrix	MRPS15	1.337|0.797|1.135	3.27	1.09	3	.|.|.	2.703	0.025	TRUE	TRUE
Mitochondrial matrix	FARS2	0.898|1.496|0.869	3.263	1.088	3	.|.|.	2.697	0.006	TRUE	TRUE
Mitochondrial matrix	PRDX5	1.082|0.962|1.217	3.262	1.087	3	.|.|.	2.696	0	TRUE	FALSE
Mitochondrial matrix	ANP32E	2.211|1.149|2.386	5.746	1.915	3	0.905|0.791|0.540	2.628	0.046	FALSE	FALSE
Mitochondrial matrix	ALDH5A1	0.897|1.453|0.813	3.163	1.054	3	.|.|.	2.615	0.028	TRUE	FALSE
Mitochondrial matrix	RPS16	0.653|0.668|0.488	1.809	0.603	3	0.225|0.244|0.225	2.609	0.007	FALSE	TRUE
Mitochondrial matrix	ICT1	1.052|0.909|1.123	3.084	1.028	3	.|.|.	2.55	0.001	TRUE	TRUE
Mitochondrial matrix	TOMM70A	1.034|1.096|0.883	3.014	1.005	3	.|.|.	2.491	0.002	TRUE	FALSE
Mitochondrial matrix	SRSF6	8.223|5.541|8.666	22.43	7.477	3	4.362|2.779|2.428	2.422	0.041	FALSE	TRUE
Mitochondrial matrix	HINT2	0.932|0.981|0.987	2.901	0.967	3	.|.|.	2.398	0.001	TRUE	FALSE
Mitochondrial matrix	IVD	0.915|0.902|0.965	2.782	0.927	3	.|.|.	2.3	0.002	TRUE	FALSE
Mitochondrial matrix	HARS2	0.914|0.909|0.921	2.744	0.915	3	.|.|.	2.268	0.003	TRUE	TRUE

### Sheet: B) Nucleus
Targeted compartment	Prey gene	Intensity	IntensitySum	AvgIntensity	NumReplicates	ctrlIntensity	FoldChange	BFDR
Nucleus	SUPT6H	2.133|2.626|2.752	7.511	2.504	3	.|.|0.166	15.124	0
Nucleus	RBM6	3.195|4.030|3.612	10.837	3.612	3	0.370|0.279|0.144	14.679	0
Nucleus	PSPC1	7.862|9.954|8.749	26.565	8.855	3	1.046|0.584|0.472	13.406	0
Nucleus	KIAA1551	5.764|.|9.692	15.922	5.307	3	.|.|.	11.379	0.044
Nucleus	RBM10	5.259|6.544|6.392	18.195	6.065	3	0.725|0.592|0.367	11.235	0
Nucleus	NONO	18.713|25.011|22.748	66.473	22.158	3	2.899|1.895|1.772	10.376	0
Nucleus	ZRANB2	4.223|3.961|6.124	14.308	4.769	3	.|.|.	10.225	0
Nucleus	RBM26	1.572|2.437|1.969	5.978	1.993	3	0.248|0.243|0.123	10.216	0
Nucleus	ARID1B	2.366|4.189|7.015	13.569	4.523	3	.|.|.	9.697	0
Nucleus	RBFOX2	6.344|7.584|7.940	21.869	7.29	3	0.946|0.613|.	9.569	0
Nucleus	TRA2B	24.494|11.192|11.156	46.842	15.614	3	2.202|1.165|1.751	9.463	0
Nucleus	SF3A1	6.486|10.140|8.084	24.71	8.237	3	0.511|1.460|0.965	9.191	0
Nucleus	NCOA5	4.530|5.360|3.764	13.653	4.551	3	0.717|0.411|0.439	8.999	0
Nucleus	HNRNPUL1	17.739|24.278|21.537	63.554	21.185	3	3.181|2.528|1.725	8.817	0
Nucleus	SFPQ	47.194|64.441|54.451	166.086	55.362	3	9.031|6.463|4.550	8.612	0
Nucleus	CDK12	2.882|1.738|1.945	6.566	2.189	3	0.201|0.323|.	8.588	0
Nucleus	DDX42	0.795|1.864|1.213	3.871	1.29	3	0.170|0.133|.	8.584	0
Nucleus	SRSF2	7.602|5.824|8.200	21.625	7.208	3	1.553|0.617|0.711	8.191	0
Nucleus	MBNL1	3.976|3.633|3.841	11.45	3.817	3	.|.|.	8.183	0
Nucleus	THRAP3	11.469|7.144|6.425	25.038	8.346	3	1.710|1.046|0.642	7.967	0
Nucleus	HNRNPA0	20.738|20.520|22.243	63.501	21.167	3	4.187|2.379|2.133	7.642	0
Nucleus	RBM5	2.419|2.317|2.253	6.99	2.33	3	0.350|0.357|0.235	7.561	0
Nucleus	HNRNPA2B1	159.037|215.409|199.552	573.998	191.333	3	33.762|23.638|21.689	7.397	0
Nucleus	DDX17	21.227|33.780|30.524	85.532	28.511	3	5.024|3.817|3.051	7.344	0
Nucleus	CPSF7	4.217|8.367|6.397	18.981	6.327	3	1.189|0.799|0.687	7.294	0
Nucleus	TAF15	58.168|69.608|63.474	191.25	63.75	3	11.317|9.136|6.650	7.223	0
Nucleus	RBM15	5.134|5.870|5.139	16.143	5.381	3	1.136|1.114|0.350	7.057	0
Nucleus	YLPM1	9.091|13.298|12.553	34.942	11.647	3	1.958|1.991|1.165	7.034	0
Nucleus	FUS	58.307|66.710|64.717	189.733	63.244	3	12.498|10.290|5.724	7.005	0
Nucleus	SF3B4	3.038|3.431|3.327	9.797	3.266	3	.|.|.	7.001	0
Nucleus	RBM14	34.546|48.266|44.775	127.587	42.529	3	9.930|6.044|4.198	6.734	0
Nucleus	EWSR1	19.512|23.773|27.615	70.9	23.633	3	4.293|3.494|2.974	6.664	0
Nucleus	XRN2	2.977|3.537|3.444	9.959	3.32	3	0.513|0.630|0.400	6.565	0
Nucleus	AKAP8L	3.518|4.463|3.791	11.771	3.924	3	0.706|0.724|0.422	6.54	0
Nucleus	AKAP8	4.837|6.041|4.885	15.763	5.254	3	0.909|1.047|0.556	6.495	0
Nucleus	DDX5	38.549|63.742|56.933	159.224	53.075	3	11.769|7.245|6.733	6.386	0
Nucleus	FUBP1	18.267|26.420|25.215	69.902	23.301	3	4.900|3.354|2.985	6.365	0
Nucleus	QKI	3.218|4.918|4.007	12.143	4.048	3	0.831|0.552|0.562	6.359	0
Nucleus	ILF3	15.447|22.965|20.414	58.827	19.609	3	4.192|2.952|2.485	6.259	0
Nucleus	RBMXL1	2.142|3.846|2.674	8.662	2.887	3	.|.|.	6.19	0
Nucleus	SNW1	1.954|2.349|2.051	6.354	2.118	3	0.383|0.313|0.345	6.125	0
Nucleus	RPA1	1.538|1.417|1.321	4.276	1.425	3	.|0.192|0.284	6.103	0
Nucleus	ZNF326	9.897|11.289|10.064	31.25	10.417	3	2.205|1.752|1.360	5.991	0
Nucleus	RBM17	1.292|1.991|1.442	4.725	1.575	3	0.275|0.266|0.251	5.969	0
Nucleus	ZNF207	3.868|5.316|5.325	14.51	4.837	3	0.929|0.708|.	5.963	0
Nucleus	HNRNPH2	10.346|10.675|12.443	33.464	11.155	3	2.503|2.141|1.223	5.961	0
Nucleus	RBMX	31.306|47.795|41.680	120.781	40.26	3	10.239|6.384|4.780	5.933	0
Nucleus	CCAR1	4.177|4.299|3.445	11.921	3.974	3	0.537|0.924|0.612	5.914	0
Nucleus	NOLC1	4.420|2.741|1.897	9.058	3.019	3	0.592|0.921|0.248	5.882	0.005
Nucleus	HNRNPH1	65.397|79.269|79.176	223.842	74.614	3	17.063|12.717|9.448	5.874	0
Nucleus	HNRNPD	25.493|30.440|30.531	86.465	28.822	3	6.820|5.367|3.358	5.797	0
Nucleus	SRSF9	6.306|9.646|9.445	25.397	8.466	3	1.883|1.271|1.303	5.795	0
Nucleus	SRRT	5.011|4.868|4.221	14.1	4.7	3	0.645|1.244|0.672	5.776	0
Nucleus	HNRNPA3	51.137|63.354|61.692	176.183	58.728	3	12.920|9.627|8.495	5.766	0
Nucleus	HNRNPH3	18.394|20.867|21.250	60.512	20.171	3	4.589|3.267|2.894	5.74	0
Nucleus	HNRNPA1	84.732|95.240|92.373	272.345	90.782	3	21.952|14.337|12.610	5.734	0
Nucleus	ZFR	5.603|7.050|6.741	19.393	6.464	3	1.771|1.181|0.701	5.691	0
Nucleus	KHDRBS1	25.682|39.729|35.128	100.539	33.513	3	7.647|5.444|5.046	5.638	0
Nucleus	SUPT5H	3.566|3.563|3.055	10.184	3.395	3	0.717|0.699|0.436	5.636	0
Nucleus	HNRNPL	27.040|30.147|31.894	89.081	29.694	3	8.020|5.293|3.500	5.606	0
Nucleus	HNRNPAB	22.059|25.756|24.313	72.128	24.043	3	5.445|4.393|3.339	5.583	0
Nucleus	FAM98B	1.783|3.012|3.000	7.795	2.598	3	.|.|.	5.571	0
Nucleus	SUGP2	2.167|2.213|2.186	6.567	2.189	3	0.690|0.476|0.191	5.507	0.001
Nucleus	BRD2	3.493|1.336|1.548	6.377	2.126	3	0.465|0.476|0.288	5.322	0
Nucleus	IK	4.187|4.922|3.656	12.765	4.255	3	0.890|0.866|0.725	5.165	0
Nucleus	STRBP	2.463|1.705|3.050	7.217	2.406	3	.|.|.	5.158	0
Nucleus	CPSF6	5.151|7.473|6.296	18.921	6.307	3	1.494|1.183|1.047	5.137	0
Nucleus	ARID1A	2.824|3.616|4.429	10.869	3.623	3	0.679|0.782|0.663	5.128	0
Nucleus	TRA2A	7.316|7.029|3.829	18.174	6.058	3	1.355|1.471|0.829	5.125	0
Nucleus	SRSF1	6.676|9.826|8.095	24.597	8.199	3	1.969|1.590|1.334	5.091	0
Nucleus	MATR3	15.729|18.166|17.396	51.292	17.097	3	4.542|3.391|2.553	5.028	0
Nucleus	SPEN	5.680|5.304|5.802	16.786	5.595	3	1.777|1.209|0.647	5.015	0
Nucleus	RBM22	3.248|4.190|3.669	11.107	3.702	3	1.129|0.484|0.744	4.998	0
Nucleus	HNRNPU	19.112|24.369|21.977	65.458	21.819	3	5.328|4.692|3.422	4.952	0
Nucleus	ZC3H4	4.174|4.961|4.593	13.728	4.576	3	0.974|1.622|0.508	4.923	0.001
Nucleus	ANP32A	9.395|5.085|3.870	18.351	6.117	3	1.863|1.233|0.854	4.887	0
Nucleus	KHDRBS3	1.802|2.202|2.794	6.798	2.266	3	.|.|.	4.858	0
Nucleus	NKRF	2.055|2.727|2.694	7.476	2.492	3	0.610|0.590|0.383	4.824	0
Nucleus	SAFB2	3.696|4.283|3.708	11.687	3.896	3	0.975|0.888|0.611	4.818	0
Nucleus	RBM4B	2.282|2.507|1.924	6.713	2.238	3	.|.|.	4.797	0
Nucleus	TCF20	1.166|1.844|1.695	4.705	1.568	3	0.350|0.337|0.316	4.694	0
Nucleus	PPHLN1	1.656|2.779|2.111	6.546	2.182	3	.|.|.	4.678	0
Nucleus	SF1	9.325|13.669|11.996	34.99	11.663	3	2.623|3.084|2.007	4.606	0
Nucleus	RPRD2	1.796|2.395|2.310	6.501	2.167	3	0.459|0.521|0.436	4.604	0
Nucleus	HNRNPDL	20.754|23.228|20.432	64.415	21.472	3	5.821|5.062|3.571	4.548	0
Nucleus	FIP1L1	2.620|3.128|2.659	8.407	2.802	3	0.556|0.811|0.522	4.538	0
Nucleus	ANP32E	5.891|2.967|2.068	10.926	3.642	3	1.002|0.882|0.615	4.463	0
Nucleus	ERH	2.879|3.027|2.938	8.843	2.948	3	0.760|0.627|0.609	4.45	0
Nucleus	HNRNPK	20.360|31.329|22.645	74.335	24.778	3	7.343|5.425|4.418	4.422	0
Nucleus	SRSF6	13.479|12.505|16.317	42.3	14.1	3	4.427|2.891|2.544	4.415	0
Nucleus	RBM12	1.534|2.514|2.086	6.134	2.045	3	0.308|0.724|0.450	4.399	0
Nucleus	KHSRP	62.872|77.793|80.352	221.017	73.672	3	20.783|18.527|12.308	4.386	0
Nucleus	BCLAF1	19.289|12.593|11.473	43.354	14.451	3	4.829|3.324|2.228	4.386	0
Nucleus	RBM12B	1.465|2.154|2.492	6.111	2.037	3	.|.|.	4.367	0
Nucleus	SSRP1	8.742|5.013|6.160	19.915	6.638	3	2.180|1.472|1.096	4.365	0
Nucleus	CDK13	1.789|2.237|2.076	6.103	2.034	3	.|.|.	4.361	0
Nucleus	HNRNPUL2	1.858|2.096|2.114	6.068	2.023	3	.|.|.	4.336	0
Nucleus	RBM4	11.402|15.295|15.272	41.969	13.99	3	4.538|3.187|2.337	4.327	0
Nucleus	HNRNPC	45.826|41.264|35.015	122.105	40.702	3	11.434|11.440|6.557	4.284	0
Nucleus	ATRX	2.278|1.881|1.390	5.55	1.85	3	0.695|0.645|0.181	4.272	0.012
Nucleus	YTHDC1	4.228|3.345|3.340	10.913	3.638	3	1.439|1.044|0.421	4.237	0.005
Nucleus	DAZAP1	14.561|17.953|19.190	51.704	17.235	3	5.802|3.755|3.092	4.236	0
Nucleus	HNRNPF	25.553|33.001|28.136	86.69	28.897	3	9.053|7.603|4.829	4.172	0
Nucleus	SETD2	2.236|2.052|2.467	6.754	2.251	3	0.620|0.757|0.336	4.165	0
Nucleus	ANP32B	6.434|4.110|3.583	14.127	4.709	3	1.981|1.061|0.688	4.163	0.003
Nucleus	CHERP	3.604|2.774|2.982	9.359	3.12	3	0.492|0.705|1.216	4.16	0
Nucleus	SS18L1	0.986|2.389|1.938	5.312	1.771	3	.|.|0.431	4.107	0
Nucleus	RAVER2	1.700|1.872|2.117	5.688	1.896	3	0.392|0.642|0.413	4.033	0
Nucleus	SRSF3	4.597|3.963|5.340	13.9	4.633	3	1.440|1.304|0.826	4.002	0
Nucleus	ZC3H18	3.599|1.014|0.949	5.562	1.854	3	.|.|.	3.975	0.018
Nucleus	HNRNPLL	1.928|1.770|1.845	5.543	1.848	3	.|.|.	3.961	0
Nucleus	SRSF10	3.762|3.834|3.881	11.477	3.826	3	1.182|0.965|0.822	3.907	0
Nucleus	DIDO1	1.389|1.645|1.662	4.696	1.565	3	0.517|0.436|0.287	3.898	0
Nucleus	RAVER1	2.282|2.370|2.839	7.491	2.497	3	0.724|0.698|0.580	3.759	0
Nucleus	SF3B2	1.355|1.969|1.897	5.222	1.741	3	.|.|.	3.732	0
Nucleus	EXOSC10	1.185|0.746|1.036	2.967	0.989	3	0.286|0.246|.	3.726	0
Nucleus	PABPN1	2.071|1.603|1.988	5.662	1.887	3	0.771|0.473|0.358	3.721	0
Nucleus	ZNF638	3.190|4.060|3.730	10.98	3.66	3	1.283|0.919|0.809	3.718	0
Nucleus	HNRNPM	14.500|15.804|14.469	44.773	14.924	3	5.157|4.866|2.588	3.713	0
Nucleus	U2AF2	2.288|1.590|1.303	5.181	1.727	3	.|.|.	3.703	0
Nucleus	LENG8	1.802|1.444|1.930	5.176	1.725	3	.|.|.	3.699	0
Nucleus	PRCC	1.751|1.694|1.715	5.16	1.72	3	.|.|.	3.688	0
Nucleus	SAFB	4.441|6.008|5.024	15.473	5.158	3	1.726|1.865|0.904	3.612	0
Nucleus	PQBP1	1.870|2.426|1.729	6.024	2.008	3	0.501|0.624|.	3.591	0
Nucleus	SS18	3.204|4.601|5.245	13.05	4.35	3	1.872|0.859|1.121	3.575	0.001
Nucleus	HMGN5	1.630|1.824|1.537	4.991	1.664	3	.|.|.	3.567	0
Nucleus	HNRNPR	39.509|38.409|42.046	119.964	39.988	3	16.421|13.023|6.602	3.565	0.001
Nucleus	SRSF7	11.502|9.595|6.358	27.455	9.152	3	2.704|3.267|1.981	3.525	0
Nucleus	NUCKS1	1.560|1.699|1.648	4.907	1.636	3	.|.|.	3.507	0
Nucleus	ILF2	1.926|1.416|2.243	5.585	1.862	3	0.634|0.788|0.309	3.471	0.006
Nucleus	RSRC2	1.943|1.711|1.181	4.835	1.612	3	.|.|.	3.455	0
Nucleus	RSL1D1	2.562|1.834|1.758	6.154	2.051	3	0.857|0.959|0.263	3.417	0.03
Nucleus	DHX15	3.820|5.541|4.955	14.317	4.772	3	1.779|1.297|1.205	3.394	0
Nucleus	ZC3H14	1.230|1.869|1.625	4.725	1.575	3	.|.|.	3.376	0
Nucleus	RALY	5.845|6.390|6.618	18.854	6.285	3	2.468|2.288|1.147	3.372	0.001
Nucleus	DHX9	16.171|22.250|20.814	59.236	19.745	3	6.070|7.793|4.304	3.356	0
Nucleus	RNF113A	1.165|1.675|1.818	4.658	1.553	3	.|.|.	3.329	0
Nucleus	ZNF703	2.437|3.444|2.925	8.806	2.935	3	0.828|1.113|0.749	3.322	0
Nucleus	MYEF2	1.715|1.613|1.316	4.643	1.548	3	.|.|.	3.318	0
Nucleus	DNTTIP2	0.945|0.827|1.117	2.89	0.963	3	.|0.292|.	3.295	0
Nucleus	SNRNP70	5.379|7.153|5.621	18.153	6.051	3	1.863|3.134|1.078	3.277	0.007
Nucleus	CHD4	1.491|1.860|1.754	5.105	1.702	3	0.686|0.490|0.417	3.276	0
Nucleus	FAM50A	1.434|1.687|1.450	4.571	1.524	3	.|.|.	3.267	0
Nucleus	UBTF	2.474|2.957|2.278	7.709	2.57	3	0.991|0.730|0.723	3.188	0
Nucleus	CDK11B	2.283|0.940|1.238	4.46	1.487	3	.|.|.	3.188	0.015
Nucleus	TRIM24	1.202|1.342|2.270	4.814	1.605	3	.|0.509|.	3.156	0
Nucleus	CHD1	3.730|3.236|2.955	9.921	3.307	3	1.537|1.163|0.665	3.122	0.002
Nucleus	CBLL1	0.900|1.620|1.828	4.348	1.449	3	.|.|.	3.107	0.029
Nucleus	TARDBP	16.481|15.442|12.267	44.19	14.73	3	6.737|5.353|2.960	3.105	0.003
Nucleus	CELF2	2.607|2.350|2.494	7.451	2.484	3	1.203|0.866|0.502	3.082	0.002
Nucleus	KIAA0907	0.964|1.916|1.421	4.301	1.434	3	.|.|.	3.074	0.01
Nucleus	ADNP	1.317|1.237|2.170	4.724	1.575	3	0.430|0.618|.	3.055	0
Nucleus	PAF1	1.289|1.439|1.542	4.27	1.423	3	.|.|.	3.052	0
Nucleus	RBM7	1.218|1.781|1.199	4.198	1.399	3	.|.|.	3	0
Nucleus	SRBD1	1.270|1.490|1.416	4.175	1.392	3	.|.|.	2.984	0
Nucleus	TLE3	1.175|1.838|1.807	4.819	1.606	3	0.546|.|.	2.94	0.004
Nucleus	PARP1	8.818|12.624|11.291	32.732	10.911	3	3.945|3.741|3.534	2.92	0
Nucleus	MED12	1.664|1.950|1.679	5.294	1.765	3	0.541|0.873|0.467	2.92	0
Nucleus	BLM	0.555|0.593|0.876	2.023	0.674	3	.|.|0.231	2.913	0
Nucleus	NSUN2	1.263|0.921|0.962	3.146	1.049	3	0.389|0.450|0.267	2.911	0
Nucleus	RBM27	1.118|1.113|1.832	4.064	1.355	3	.|.|.	2.904	0
Nucleus	PSME3	0.986|1.489|1.573	4.047	1.349	3	.|.|.	2.893	0.006
Nucleus	RTF1	1.620|0.999|1.327	3.947	1.316	3	0.560|0.378|.	2.862	0.002
Nucleus	NUDT21	0.925|1.968|1.080	3.974	1.325	3	.|.|.	2.84	0.022
Nucleus	FAM133B	0.791|1.405|1.776	3.973	1.324	3	.|.|.	2.839	0.039
Nucleus	RBM20	1.324|1.127|1.502	3.952	1.317	3	.|.|.	2.824	0
Nucleus	RBM15B	1.652|1.011|1.288	3.951	1.317	3	.|.|.	2.823	0.003
Nucleus	SUGP1	0.957|1.669|1.322	3.948	1.316	3	.|.|.	2.821	0.011
Nucleus	TRIM28	7.946|9.674|11.010	28.63	9.543	3	2.783|4.436|3.185	2.807	0
Nucleus	SART1	1.110|1.433|1.335	3.878	1.293	3	.|.|.	2.771	0
Nucleus	ELAVL1	33.777|33.423|34.418	101.618	33.873	3	15.887|13.971|8.259	2.768	0.001
Nucleus	ZMYM4	1.134|1.267|2.231	4.631	1.544	3	0.634|0.493|.	2.761	0.014
Nucleus	NCOR1	0.862|1.199|1.571	3.633	1.211	3	0.489|0.412|0.435	2.727	0.026
Nucleus	SETD1A	1.652|1.027|1.081	3.76	1.253	3	.|.|.	2.687	0.001
Nucleus	SMARCC1	1.004|1.410|1.332	3.746	1.249	3	.|.|.	2.677	0.004
Nucleus	WBP11	1.079|1.461|1.180	3.719	1.24	3	.|.|.	2.658	0
Nucleus	POLDIP3	1.232|1.335|1.135	3.702	1.234	3	.|.|.	2.646	0
Nucleus	PHF6	0.921|1.366|1.352	3.638	1.213	3	.|.|.	2.6	0.023
Nucleus	RAI1	1.655|1.576|2.293	5.523	1.841	3	0.680|0.838|0.637	2.582	0.001
Nucleus	ZNF503	2.181|2.907|2.400	7.488	2.496	3	0.993|1.257|0.729	2.576	0.002
Nucleus	CWC22	1.442|1.000|1.161	3.603	1.201	3	.|.|.	2.575	0.004
Nucleus	SART3	1.253|1.691|1.777	4.72	1.573	3	0.659|0.594|.	2.515	0.016
Nucleus	RNF40	0.723|1.032|0.988	2.743	0.914	3	0.365|.|.	2.502	0.02
Nucleus	PPIL4	4.547|3.464|2.811	10.822	3.607	3	1.379|1.753|1.259	2.49	0.027
Nucleus	QSER1	0.748|1.437|1.368	3.553	1.184	3	0.533|0.489|0.415	2.487	0.046
Nucleus	DROSHA	1.028|1.206|1.239	3.472	1.157	3	.|.|.	2.481	0.001
Nucleus	GATA6	0.982|1.586|1.358	3.927	1.309	3	0.530|0.743|0.373	2.48	0.035
Nucleus	SFSWAP	1.168|1.224|1.067	3.459	1.153	3	.|.|.	2.472	0
Nucleus	RBM3	9.626|11.202|10.197	31.025	10.342	3	5.174|4.791|2.960	2.47	0.003
Nucleus	ZNF318	1.021|1.135|1.468	3.623	1.208	3	0.574|0.529|0.386	2.467	0.007
Nucleus	FAM208A	0.617|1.054|1.146	2.817	0.939	3	0.384|.|.	2.443	0.045
Nucleus	SCAF4	0.975|1.434|0.984	3.393	1.131	3	.|.|.	2.425	0.013
Nucleus	DGCR8	0.603|0.994|1.064	2.661	0.887	3	0.421|0.389|0.303	2.415	0.042
Nucleus	BAZ2A	0.972|1.588|1.628	4.188	1.396	3	0.542|0.743|0.480	2.414	0.041
Nucleus	EP300	1.186|0.868|1.439	3.493	1.164	3	.|0.485|.	2.399	0.038
Nucleus	DGCR14	0.872|1.281|1.125	3.278	1.093	3	.|.|.	2.343	0.036
Nucleus	SLC4A1AP	1.069|1.321|1.176	3.566	1.189	3	0.523|0.509|0.510	2.313	0.008
Nucleus	GTPBP4	1.116|1.246|1.329	3.69	1.23	3	0.705|0.610|0.358	2.294	0.033
Nucleus	ANKRD11	1.911|1.635|1.437	4.983	1.661	3	0.743|0.807|0.642	2.284	0.024
Nucleus	MAML1	0.803|1.125|1.255	3.182	1.061	3	.|.|.	2.274	0.049
Nucleus	BAG4	2.689|3.170|3.497	9.356	3.119	3	1.644|1.572|1.037	2.245	0.032
Nucleus	PPP1R10	0.658|1.229|1.247	3.134	1.045	3	.|.|.	2.24	0.048
Nucleus	SON	4.862|4.334|4.593	13.789	4.596	3	2.392|2.100|1.780	2.214	0.009
Nucleus	DDX52	0.483|0.436|0.457	1.376	0.459	3	.|0.213|.	2.157	0.019

### Sheet: C) Nucleolus
Targeted compartment	Prey gene	Intensity	IntensitySum	AvgIntensity	NumReplicates	ctrlIntensity	FoldChange	BFDR
Nucleolus	NOL8	1.384|1.866|1.616	4.865	1.622	3	0.206|0.129|0.148	10.292	0
Nucleolus	ZNF106	1.677|1.992|1.304	4.972	1.657	3	0.260|0.252|0.212	6.897	0
Nucleolus	NOP2	1.531|3.104|2.687	7.322	2.441	3	0.374|0.442|0.489	5.644	0
Nucleolus	UTP15	1.747|2.664|2.483	6.894	2.298	3	.|.|.	5.621	0
Nucleolus	KRI1	1.837|2.289|2.077	6.204	2.068	3	.|.|.	5.058	0
Nucleolus	PARN	1.703|1.559|0.930	4.193	1.398	3	0.211|0.319|0.321	5.017	0
Nucleolus	USP36	1.383|1.927|2.231	5.542	1.847	3	.|0.373|0.364	5.011	0
Nucleolus	ESF1	2.007|2.682|2.549	7.238	2.413	3	0.826|0.376|0.380	4.919	0
Nucleolus	RRP9	1.569|2.157|1.813	5.539	1.846	3	.|.|.	4.516	0
Nucleolus	NKRF	6.439|9.182|9.623	25.243	8.414	3	1.673|2.174|2.149	4.24	0
Nucleolus	DDX27	0.978|2.407|2.179	5.564	1.855	3	0.392|0.466|0.506	4.105	0.01
Nucleolus	UTP14A	2.473|2.784|2.466	7.723	2.574	3	0.630|0.594|0.679	4.064	0
Nucleolus	GPATCH4	3.335|3.826|3.291	10.453	3.484	3	1.452|0.753|0.596	4.021	0.001
Nucleolus	NVL	1.094|0.877|0.792	2.763	0.921	3	0.257|0.207|.	3.985	0
Nucleolus	GNL3	2.116|4.005|3.838	9.959	3.32	3	0.704|0.900|0.987	3.882	0.001
Nucleolus	TBL3	1.695|0.873|1.709	4.277	1.426	3	.|0.267|0.513	3.853	0.001
Nucleolus	EBNA1BP2	2.093|3.954|3.056	9.103	3.034	3	0.868|1.108|0.572	3.704	0.003
Nucleolus	WDR46	1.035|1.874|1.663	4.572	1.524	3	0.424|0.381|0.454	3.643	0.001
Nucleolus	NOP14	0.859|2.011|1.713	4.583	1.528	3	0.472|0.456|0.352	3.607	0.034
Nucleolus	UTP3	1.255|1.676|1.375	4.306	1.435	3	.|.|.	3.511	0
Nucleolus	SPTY2D1	1.060|1.485|1.568	4.113	1.371	3	.|.|.	3.353	0
Nucleolus	DNTTIP2	2.094|3.321|2.812	8.228	2.743	3	0.814|0.720|0.951	3.333	0
Nucleolus	AKAP9	0.333|0.109|0.088	0.53	0.177	3	0.054|.|.	3.275	0.045
Nucleolus	XRN2	7.861|8.373|9.178	25.412	8.471	3	2.358|2.767|2.699	3.256	0
Nucleolus	RPL13	0.819|1.888|1.169	3.876	1.292	3	.|.|.	3.161	0.047
Nucleolus	NHP2L1	0.822|1.628|1.389	3.839	1.28	3	.|.|.	3.13	0.042
Nucleolus	LAS1L	2.625|2.341|2.506	7.472	2.491	3	0.638|0.807|0.990	3.119	0
Nucleolus	BOP1	2.166|1.886|1.652	5.704	1.901	3	0.591|0.616|0.633	3.101	0
Nucleolus	RBM34	1.651|2.043|2.546	6.241	2.08	3	0.681|.|.	3.057	0.001
Nucleolus	NGDN	1.001|1.390|1.317	3.708	1.236	3	.|.|.	3.023	0.001
Nucleolus	NPM1	4.658|5.635|6.991	17.284	5.761	3	2.290|1.975|1.669	2.937	0.001
Nucleolus	EXOSC10	3.337|2.108|1.855	7.3	2.433	3	1.004|0.654|0.886	2.915	0.003
Nucleolus	SLBP	1.124|1.332|1.113	3.569	1.19	3	.|.|.	2.91	0
Nucleolus	PHF10	1.295|1.029|1.167	3.491	1.164	3	.|.|.	2.846	0
Nucleolus	DDX10	0.855|1.369|1.248	3.472	1.157	3	.|.|.	2.831	0.019
Nucleolus	NOP56	1.392|1.377|1.745	4.515	1.505	3	0.620|0.530|0.495	2.756	0.001
Nucleolus	DDX50	1.359|1.870|2.041	5.27	1.757	3	0.508|0.764|0.685	2.73	0.014
Nucleolus	NOM1	0.918|1.321|1.064	3.304	1.101	3	.|.|.	2.694	0.006
Nucleolus	SKIV2L2	0.871|0.546|0.654	2.071	0.69	3	0.325|0.212|0.245	2.692	0.009
Nucleolus	XRCC6	4.170|4.072|3.955	12.196	4.065	3	1.345|1.808|1.491	2.646	0
Nucleolus	STAU1	1.242|1.213|0.908	3.363	1.121	3	0.576|0.314|.	2.635	0.007
Nucleolus	LYAR	2.023|2.223|2.893	7.138	2.379	3	1.003|.|0.832	2.605	0.007
Nucleolus	CD2BP2	1.232|1.035|0.899	3.166	1.055	3	.|.|.	2.581	0.008
Nucleolus	UBTF	5.021|5.376|5.400	15.798	5.266	3	1.986|2.343|1.840	2.574	0.001
Nucleolus	NOL10	0.839|1.168|1.070	3.077	1.026	3	.|.|.	2.509	0.026
Nucleolus	NOP58	3.537|3.325|3.015	9.876	3.292	3	1.288|1.420|1.243	2.504	0.004
Nucleolus	RPS3A	0.956|1.112|0.965	3.033	1.011	3	.|.|.	2.473	0.004
Nucleolus	UPF3B	0.748|0.704|0.796	2.248	0.749	3	0.337|0.327|0.259	2.452	0.005

### Sheet: D) OMM
Targeted compartment	Prey gene	Intensity	IntensitySum	AvgIntensity	NumReplicates	ctrlIntensity	FoldChange	BFDR
OMM	ATAD3B	2.427|2.096|1.768	6.291	2.097	3	0.146|0.292|0.133	11.774	0
OMM	AKAP1	9.378|11.031|11.018	31.426	10.475	3	1.479|1.415|1.284	7.535	0
OMM	MTCH2	2.767|3.482|2.623	8.872	2.957	3	.|.|.	7.335	0
OMM	ATAD3A	3.004|1.988|2.973	7.965	2.655	3	.|.|.	6.585	0
OMM	PGAM5	2.923|2.052|2.491	7.466	2.489	3	.|.|.	6.172	0
OMM	VDAC2	4.300|3.707|4.677	12.685	4.228	3	.|0.698|.	6.055	0
OMM	ALDH18A1	0.686|0.612|0.671	1.969	0.656	3	0.078|0.285|0.067	5.743	0.012
OMM	MFN2	1.209|1.014|2.289	4.512	1.504	3	0.258|0.286|0.271	5.539	0
OMM	IARS2	0.430|0.447|0.444	1.321	0.44	3	0.042|0.154|.	5.455	0
OMM	ZRANB2	2.036|1.549|2.270	5.855	1.952	3	.|.|.	4.84	0
OMM	VDAC1	1.869|1.720|2.172	5.76	1.92	3	0.404|0.413|.	4.704	0
OMM	VDAC3	2.296|1.345|2.366	6.007	2.002	3	0.477|0.435|0.392	4.62	0
OMM	TOMM70A	2.284|1.338|1.729	5.352	1.784	3	.|.|.	4.424	0
OMM	2023-03-01	1.897|2.008|1.316	5.221	1.74	3	.|.|.	4.316	0
OMM	ATP5A1	0.672|0.977|0.740	2.389	0.796	3	0.137|0.305|0.169	4.151	0
OMM	PHB	1.200|2.008|1.728	4.936	1.645	3	.|.|.	4.081	0
OMM	RPS16	0.887|1.271|0.661	2.82	0.94	3	0.225|0.244|0.225	4.066	0
OMM	OCIAD1	1.189|1.527|2.045	4.761	1.587	3	.|.|.	3.936	0
OMM	PRKAR2A	1.757|1.904|1.562	5.223	1.741	3	0.480|0.497|0.378	3.882	0
OMM	TRAP1	0.545|0.323|0.711	1.579	0.526	3	0.162|0.113|.	3.88	0
OMM	FKBP8	1.306|1.705|0.935	3.946	1.315	3	0.246|0.463|0.402	3.68	0
OMM	SFXN1	1.739|1.321|1.387	4.446	1.482	3	.|.|.	3.676	0
OMM	VIM	9.831|6.935|8.061	24.827	8.276	3	1.920|2.769|2.267	3.609	0
OMM	RPS5	1.675|1.966|1.383	5.024	1.675	3	.|0.470|.	3.562	0
OMM	NSUN2	0.948|1.371|0.833	3.152	1.051	3	0.332|0.388|0.224	3.425	0
OMM	PSMD2	1.124|1.225|1.769	4.118	1.373	3	.|.|.	3.404	0
OMM	RNPS1	2.469|1.628|1.174	5.271	1.757	3	0.688|0.490|0.409	3.4	0.001
OMM	YARS	1.178|0.661|1.272	3.111	1.037	3	.|0.376|0.272	3.238	0.012
OMM	GPD2	1.088|1.394|1.411	3.893	1.298	3	.|0.407|.	3.189	0
OMM	GAPDH	4.935|4.144|3.605	12.683	4.228	3	1.704|1.351|1.047	3.153	0
OMM	PSMC5	0.986|1.630|1.137	3.753	1.251	3	.|.|.	3.103	0
OMM	TIMM50	1.595|1.627|.	3.625	1.208	3	.|.|.	2.997	0.047
OMM	PTPN1	0.786|1.327|1.058	3.17	1.057	3	0.332|0.452|0.301	2.968	0.002
OMM	TOMM40	1.185|1.099|1.299	3.583	1.194	3	.|.|.	2.962	0
OMM	EXD2	0.922|1.083|1.568	3.574	1.191	3	.|.|.	2.954	0.001
OMM	ATIC	0.611|0.954|0.611	2.177	0.726	3	0.224|0.290|0.237	2.916	0
OMM	CDK1	1.224|1.086|1.556	3.865	1.288	3	0.536|0.380|0.450	2.858	0
OMM	EIF4A3	1.755|1.794|1.492	5.04	1.68	3	.|.|0.588	2.856	0
OMM	RSRC2	1.280|1.075|1.070	3.425	1.142	3	.|.|.	2.831	0
OMM	HSPB1	0.668|0.690|0.706	2.065	0.688	3	0.221|0.221|0.303	2.803	0
OMM	ECHS1	1.152|1.365|0.856	3.373	1.124	3	.|.|.	2.788	0.006
OMM	EEF1A1	14.087|14.209|16.822	45.117	15.039	3	5.612|5.854|4.823	2.779	0
OMM	HSD17B4	0.888|0.524|0.980	2.392	0.797	3	0.319|0.258|.	2.776	0.04
OMM	DDX39B	1.934|2.178|2.126	6.238	2.079	3	0.980|0.750|0.611	2.715	0
OMM	PGRMC1	1.227|1.110|0.879	3.216	1.072	3	.|.|.	2.658	0.003
OMM	PCNA	0.995|0.633|0.792	2.42	0.807	3	0.305|.|.	2.645	0.012
OMM	PHB2	0.864|1.159|1.097	3.12	1.04	3	.|.|.	2.579	0.004
OMM	RRBP1	12.277|12.374|7.617	32.268	10.756	3	5.220|4.257|3.307	2.568	0.04
OMM	TUBB	8.214|9.819|6.149	24.182	8.061	3	2.999|2.488|4.267	2.543	0.029
OMM	IMPDH2	3.537|3.813|4.153	11.503	3.834	3	1.155|1.757|1.730	2.523	0
OMM	PGK1	0.954|1.120|0.901	2.974	0.991	3	0.395|0.399|0.417	2.457	0.002
OMM	SLC25A3	1.553|1.456|1.238	4.247	1.416	3	0.542|0.636|.	2.411	0.008
OMM	RPA1	0.550|0.390|0.454	1.394	0.465	3	.|0.158|0.238	2.396	0.022
OMM	CBS	0.854|1.128|0.867	2.849	0.95	3	.|.|.	2.355	0.015
OMM	FSCN1	1.236|1.641|1.566	4.442	1.481	3	0.577|0.652|0.685	2.327	0.032
OMM	MCM6	1.582|1.567|1.316	4.466	1.489	3	0.657|0.578|0.703	2.313	0.014
OMM	RPS20	0.999|1.046|0.738	2.783	0.928	3	.|.|.	2.301	0.041
