## Supplemental Table 9 for "coRIC map: a framework for the exploration of multifaceted subcellular RNA-binding proteins"

### Sheet: Antibodies
Antibody	Source	Usage
		IF	IP	WB	STORM
Anti-FLAG	Sigma, cat#F1804	1:500		1:2000
Anti-FLAG	Cell signaling technology, cat#14793s	1:500
Anti-V5	Invitrogen, cat#R960-25	1:500
Anti-EZRIN	Abcam, cat#ab40839	1:100
Anti-CANX	Invitrogen, cat#PA5-34754	1:500
Anti-TGN46	Abcam, cat#ab50595	1:800
Anti-HP1 alpha	Abcam, cat#ab77256	1:50
Anti-EEA1	Abcam, cat#ab2900	1:100
Anti-LAMP2	Abcam, cat#ab13524	1:100
Anti-PML	Merck, cat#MAB3738	1:100
Anti-DCP1A	Novus Biologicals, cat#H00055802-M06	1:100
Anti-SC35	Abcam, cat#ab11826	1:200
Anti-TOMM20	Abcam, cat#ab56783				1:100
Alexa Flour 488	Invitrogen, cat#A-11001	1:500			1:100
Alexa Flour 488	Invitrogen, cat#A-11008	1:500
Alexa Flour 568	Invitrogen, cat#A-11011	1:500
Alexa Flour 568	Invitrogen, cat#A-11004	1:500
Alexa Flour 647	Abcam, cat#ab150079				1:100
Streptavidin, Alexa Fluor 647 conjugate	Invitrogen, cat#S21374	1:2000
Anti-TOM20 Alexa Fluor 594	Santa Cruz Biotechnology, cat#sc-17764 AF594	1:50
Anti-ACTIN	Sigma-Aldrich, cat#A2066			1:2000
Anti-FASTKD2	Proteintech, cat#17464-1-AP			1:1000
Anti-GRSF1	Abcam, cat#ab194358			1:1000
Anti-G3BP1	Proteintech, cat#13057-2-AP			1:1000
Anti-YTHDF3	Abcam, cat#ab103328			1:1000
HRP-labeled Streptavidin	Beyotime, cat#A0303			1:3000
Anti-LARP4	Novus Biologicals, cat#NBP1-80890				1:100
Anti-EIF2A	Abcam, cat#ab169528				1:50
Anti-IGF2BP1	Proteintech, cat#22803-1-AP		1 μg
Anti-TOP1	Abcam, cat#ab109374		1 μg
Anti-PDHX	Proteintech, cat#10951-1-AP		1 μg
Anti-CCNK	Bethyl Laboratories, cat#A301-939A		1 μg
Anti-CCT5	Proteintech, cat#11603-1-AP		1 μg
Anti-H2AX	cell signaling technology, cat#2595S			1:1000
Anti-γH2AX	Merck, cat#05-636			1:1000
Anti-IgG	Abcam, cat#ab172730		1 μg
