## Supplemental Table 8 for "coRIC map: a framework for the exploration of multifaceted subcellular RNA-binding proteins"

### Sheet: A) APEX2 fusions
Source	Plasmid	Bait	APEX_terminus	Targeted Compartment	Amino acid sequence	Tag	Antibiotic
Addgene#79055	ERM-APEX	CYP2C1 (aa 1-27)	C	ER membrane	MDPVVVLGLCLSCLLLLSLWKQSYGGG	V5	Blasticidin
Addgene#79056	OMM-APEX	MAVS (aa 510-540)	N	OMM	RPSPGALWLQVAVTGVLVVTLLVVLYRRRLH	FLAG	Blasticidin
Addgene#92158	NES-APEX	NES	N	Cytosol	LQLPPLERLTLD	FLAG	Blasticidin
Addgene#129274	NIK-APEX	3 x NIK (aa 143–149)	N	Nucleolus	RKKRKKK	GFP	Blasticidin
Addgene#129275	LMNA-APEX	LMNA	N	Nuclear lamina	ETPSQRRATRSGAQASSTPLSPTRITRLQEKEDLQELNDRLAVYIDRVRSLETENAGLRLRITESEEVVSREVSGIKAAYEAELGDARKTLDSVAKERARLQLELSKVREEFKELKARNTKKEGDLIAAQARLKDLEALLNSKEAALSTALSEKRTLEGELHDLRGQVAKLEAALGEAKKQLQDEMLRRVDAENRLQTMKEELDFQKNIYSEELRETKRRHETRLVEIDNGKQREFESRLADALQELRAQHEDQVEQYKKELEKTYSAKLDNARQSAERNSNLVGAAHEELQQSRIRIDSLSAQLSQLQKQLAAKEAKLRDLEDSLARERDTSRRLLAEKEREMAEMRARMQQQLDEYQELLDIKLALDMEIHAYRKLLEGEEERLRLSPSPTSQRSRG…	V5	Blasticidin
Addgene#129276	SENP2-APEX	SENP2	N	Nuclear pore	YRWLVRILGTIFRFCDRSVPPARALLKRRRSDSTLFSTVDTDEIPAKRPRLDCFIHQVKNSLYNAASLFGFPFQLTTKPMVTSACNGTRNVAPSGEVFSNSSSCELTGSGSWNNMLKLGNKSPNGISDYPKIRVTVTRDQPRRVLPSFGFTLNSEGCNRRPGGRRHSKGNPESSLMWKPQEQAVTEMISEESGKGLRRPHCTVEEGVQKEEREKYRKLLERLKESGHGNSVCPVTSNYHSSQRSQMDTLKTKGWGEEQNHGVKTTQFVPKQYRLVETRGPLCSLRSEKRCSKGKITDTETMVGIRFENESRRGYQLEPDLSEEVSARLRLGSGSNGLLRRKVSIIETKEKNCSGKERDRRTDDLLELTEDMEKEISNALGHGPQDEILSSAFKLRITRG…	V5	Blasticidin
This paper	MITO-APEX	COX4I1 (aa 1-24)	C	Mitochondrial matrix	MLATRVFSLVGKRAISTSVCVRAH	V5	Blasticidin
This paper	ERL-HRP	IgK, KDEL	N	ER Lumen	METDTLLLWVLLLWVPGSTGD, KDEL	V5	Blasticidin
This paper	NLS-APEX	3 x NLS	N	Nucleus	DPKKKRKV	V5	Blasticidin
This paper	EEA1-APEX	EEA1 (aa 1277-1411)	N	Early endosome membrane	EIAVLEATVQNNQDERRALLERCLKGEGEIEKLQTKVLELQRKLDNTTAAVQELGRENQSLQIKHTQALNRKWAEDNEVQNCMACGKGFSVTVRRHHCRQCGNIFCAECSAKNALTPSSKKPVRVCDACFNDLQG	FLAG	Blasticidin
This paper	RAB5A-APEX	RAB5A	N	Early endosome membrane	MASRGATRPNGPNTGNKICQFKLVLLGESAVGKSSLVLRFVKGQFHEFQESTIGAAFLTQTVCLDDTTVKFEIWDTAGQERYHSLAPMYYRGAQAAIVVYDITNEESFARAKNWVKELQRQASPNIVIALSGNKADLANKRAVDFQEAQSYADDNSLLFMETSAKTSMNVNEIFMAIAKKLPKNEPQNPGANSARGRGVDLTEPTQPTRNQCCSN	FLAG	Blasticidin
This paper	RAB4A-APEX	RAB4A	N	Early & recycling endosome membrane	MSQTAMSETYDFLFKFLVIGNAGTGKSCLLHQFIEKKFKDDSNHTIGVEFGSKIINVGGKYVKLQIWDTAGQERFRSVTRSYYRGAAGALLVYDITSRETYNALTNWLTDARMLASQNIVIILCGNKKDLDADREVTFLEASRFAQENELMFLETSALTGENVEEAFVQCARKILNKIESGELDPERMGSGIQYGDAALRQLRSPRRAQAPNAQECGC	FLAG	Blasticidin
This paper	RAB11A-APEX	RAB11A	N	Recycling endosome membrane	MGTRDDEYDYLFKVVLIGDSGVGKSNLLSRFTRNEFNLESKSTIGVEFATRSIQVDGKTIKAQIWDTAGQERYRAITSAYYRGAVGALLVYDIAKHLTYENVERWLKELRDHADSNIVIMLVGNKSDLRHLRAVPTDEARAFAEKNGLSFIETSALDSTNVEAAFQTILTEIYRIVSQKQMSDRRENDMSPSNNVVPIHVPPTTENKPKVQCCQNI	FLAG	Blasticidin
This paper	PML-APEX	PML	C	PML body	METEPVSVQKVPAPPGSPCRQQDSALTPTPTMPPPEEPSEDYEHSQSPAEQAIQEEFQFLRCPSCQAQAKCPKLLPCLHTLCSGCLEAPGLQCPICKAPGQADANGEALDNVFFESLQRRLAVFRQIVDAQAACTRCKGLADFWCFECEQLICSKCFEAHQWYLKHEARPLADLRDNSVSSFLDSTRKSNIFCSNTNHRNPALTDIYCRGCAKPLCCTCALLDRNHSHLHCDIGEEIQQWHEELGTMTQTLEEQGRTFDSAHAQMCSAIGQLDHARADIEKQIRARVRQVVDYVQAQERELLEAVNDRYQRDYQEIAGQLSCLEAVLQRIRTSGALVKRMKLYASDQEVLDMHSFLRKALCSLRQEEPQNQKVQLLTRGFEEFKLCLQDFISCITQRIN…	FLAG	Blasticidin
This paper	LAMP1-APEX	LAMP1	C	Lysosome membrane	MAAPGSARRPLLLLLLLLLLGLMHCASAAMFMVKNGNGTACIMANFSAAFSVNYDTKSGPKNMTFDLPSDATVVLNRSSCGKENTSDPSLVIAFGRGHTLTLNFTRNATRYSVQLMSFVYNLSDTHLFPNASSKEIKTVESITDIRADIDKKYRCVSGTQVHMNNVTVTLHDATIQAYLSNSSFSRGETRCEQDRPSPTTAPPAPPSPSPSPVPKSPSVDKYNVSGTNGTCLLASMGLQLNLTYERKDNTTVTRLLNINPNKTSASGSCGAHLVTLELHSEGTTVLLFQFGMNASSSRFFLQGIQLNTILPDARDPAFKAANGSLRALQATVGNSYKCNAEEHVRVTKAFSVNIFKVWVQAFKVEGGQFGSVEECLLDENSMLIPIAVGGALAGLVLIV…	FLAG	Blasticidin
This paper	LAMTOR1-APEX	LAMTOR1 (aa 1-43)	C	Lysosome membrane	MGCCYSSENEDSDQDREERKLLLDPSSPPTKALNGAEPNYHSL	FLAG	Blasticidin
This paper	SC35-APEX	SC35	C	Nuclear speckle	MSYGRPPPDVEGMTSLKVDNLTYRTSPDTLRRVFEKYGRVGDVYIPRDRYTKESRGFAFVRFHDKRDAEDAMDAMDGAVLDGRELRVQMARYGRPPDSHHSRRGPPPRRYGGGGYGRRSRSPRRRRRSRSRSRSRSRSRSRSRYSRSKSRSRTRSRSRSTSKSRSARRSKSKSSSVSRSRSRSRSRSRSRSPPPVSKRESKSRSRSKSPPKSPEEEGAVSS	FLAG	Blasticidin
This paper	DCP1B-APEX	DCP1B	C	P-body	MAAVAAGGLVGKGRDISLAALQRHDPYINRIVDVASQVALYTFGHRANEWEKTDVEGTLFVYTRSASPKHGFTIMNRLSMENRTEPITKDLDFQLQDPFLLYRNARLSIYGIWFYDKEECQRIAELMKNLTQYEQLKAHQGTGAGISPVILNSGEGKEVDILRMLIKAKDEYTKCKTCSEPKKITSSSAIYDNPNLIKPIPVKPSENQQQRIPQPNQTLDPEPQHLSLTALFGKQDKATCQETVEPPQTLHQQQQQQQQQQEKLPIRQGVVRSLSYEEPRRHSPPIEKQLCPAIQKLMVRSADLHPLSELPENRPCENGSTHSAGEFFTGPVQPGSPHNIGTSRGVQNASRTQNLFEKLQSTPGAANKCDPSTPAPASSAALNRSRAPTSVTPVAPGKG…	FLAG	Blasticidin
This paper	DCP2-APEX	DCP2	C	P-body	METKRVEIPGSVLDDLCSRFILHIPSEERDNAIRVCFQIELAHWFYLDFYMQNTPGLPQCGIRDFAKAVFSHCPFLLPQGEDVEKVLDEWKEYKMGVPTYGAIILDETLENVLLVQGYLAKSGWGFPKGKVNKEEAPHDCAAREVFEETGFDIKDYICKDDYIELRINDQLARLYIIPGIPKDTKFNPKTRREIRNIEWFSIEKLPCHRNDMTPKSKLGLAPNKFFMAIPFIRPLRDWLSRRFGDSSDSDNGFSSTGSTPAKPTVEKLSRTKFRHSQQLFPDGSPGDQWVKHRQPLQQKPYNNHSEMSDLLKGKNQSMRGNGRKQYQDSPNQKKRTNGLQPAKQQNSLMKCEKKLHPRKLQDNFETDAVYDLPSSSEDQLLEHAEGQPVACNGHCKFPF…	FLAG	Blasticidin
This paper	HP1A-APEX	HP1A	C	Heterochromatin	MGKKTKRTADSSSSEDEEEYVVEKVLDRRVVKGQVEYLLKWKGFSEEHNTWEPEKNLDCPELISEFMKKYKKMKEGENNKPREKSESNKRKSNFSNSADDIKSKKKREQSNDIARGFERGLEPEKIIGATDSCGDLMFLMKWKDTDEADLVLAKEANVKCPQIVIAFYEERLTWHAYPEDAENKEKETAKS	FLAG	Blasticidin
This paper	Golgi-APEX	B4GALT1 (aa 1-61)	C	Golgi apparatus	MRLREPLLSGSAAMPGASLQRACRLLVAVCALHLGVTLVYYLAGRDLSRLPQLVGVSTPLQ	FLAG	Blasticidin
This paper	PM-APEX	ARHGEF25 (aa 1-29)	C	Plasma membrane	MRGGHKGGRCACPRVIRKVLAKCGCCFAR	FLAG	Blasticidin

### Sheet: B) cRBP candidates
Source	Construct	Symbol	Amino acid sequence	Tag	Antibiotic
WZ Biosciences#CH824118	CEP135-FLAG-6xHis	CEP135	MTTAVERKYINIRKRLDQLGYRQTLTVECLPLVEKLFSDLVHTTESLRQSKLSAVKAEKESANFDFVLEPYKLENARLSRENNELYLELMKLREHSDQHVKELKTSLKKCARETADLKFLNNQYAHKLKLLEKESKAKNERIQQLQEKNLHAVVQTPGGKKRSIAFRRQRMQIDEPVPPSEVSSYPVPQPDDPYIADLLQVADNRIQELQQEVHQLQEKLAMMESGVRDYSKQIELREREIERLSVALDGGRSPDVLSLESRNKTNEKLIAHLNIQVDFLQQANKDLEKRIRELMETKETVTSEVVNLSNKNEKLCQELTEIDQLAQQLERHKEEVLETADKELGEAKKEIKRKLSEMQDLEETMAKLQLELNLCQKEKERLSDELLVKSDLETVVHQL…	FLAG, 6xHis	Puromycin
WZ Biosciences#CH864370	POC5-FLAG-6xHis	POC5	MSSDEEKYSLPVVQNDSSRGSSVSSNLQEEYEELLHYAIVTPNIEPCASQSSHPKGELVPDVRISTIHDILHSQGNNSEVRETAIEVGKGCDFHISSHSKTDESSPVLSPRKPSHPVMDFFSSHLLADSSSPATNSSHTDAHEILVSDFLVSDENLQKMENVLDLWSSGLKTNIISELSKWRLNFIDWHRMEMRKEKEKHAAHLKQLCNQINELKELQKTFEISIGRKDEVISSLSHAIGKQKEKIELMRTFFHWRIGHVRARQDVYEGKLADQYYQRTLLKKVWKVWRSVVQKQWKDVVERACQARAEEVCIQISNDYEAKVAMLSGALENAKAEIQRMQHEKEHFEDSMKKAFMRGVCALNLEAMTIFQNRNDAGIDSTNNKKEEYGPGVQGKEHSA…	FLAG, 6xHis	Puromycin
This paper	ODF2-FLAG	ODF2	MKDRSSTPPLHVHVDENTPVHVHIKKLPKPSATSSQKSHKRGMKGDTVNVRRSVRVKTKVPWMPPGKSSARPVGCKWENPPHCLEITPPSSEKLVSVMRLSDLSTEDDDSGHCKMNRYDKKIDSLMNAVGCLKSEVKMQKGERQMAKRFLEERKEELEEVAHELAETEHENTVLRHNIERMKEEKDFTILQKKHLQQEKECLMSKLVEAEMDGAAAAKQVMALKDTIGKLKTEKQMTCTDINTLTRQKELLLQKLSTFEETNRTLRDLLREQHCKEDSERLMEQQGALLKRLAEADSEKARLLLLLQDKDKEVEELLQEIQCEKAQAKTASELSKSMESMRGHLQAQLRSKEAENSRLCMQIKNLERSGNQHKAEVEAIMEQLKELKQKGDRDKESLKK…	FLAG	Puromycin
This paper	PDIA6-FLAG	PDIA6	MALLVLGLVSCTFFLAVNGLYSSSDDVIELTPSNFNREVIQSDSLWLVEFYAPWCGHCQRLTPEWKKAATALKDVVKVGAVDADKHHSLGGQYGVQGFPTIKIFGSNKNRPEDYQGGRTGEAIVDAALSALRQLVKDRLGGRSGGYSSGKQGRSDSSSKKDVIELTDDSFDKNVLDSEDVWMVEFYAPWCGHCKNLEPEWAAAASEVKEQTKGKVKLAAVDATVNQVLASRYGIRGFPTIKIFQKGESPVDYDGGRTRSDIVSRALDLFSDNAPPPELLEIINEDIAKRTCEEHQLCVVAVLPHILDTGAAGRNSYLEVLLKLADKYKKKMWGWLWTEAGAQSELETALGIGGFGYPAMAAINARKMKFALLKGSFSEQGINEFLRELSFGRGSTAPVG…	FLAG	Puromycin
This paper	PDIA3-FLAG	PDIA3	MRLRRLALFPGVALLLAAARLAAASDVLELTDDNFESRISDTGSAGLMLVEFFAPWCGHCKRLAPEYEAAATRLKGIVPLAKVDCTANTNTCNKYGVSGYPTLKIFRDGEEAGAYDGPRTADGIVSHLKKQAGPASVPLRTEEEFKKFISDKDASIVGFFDDSFSEAHSEFLKAASNLRDNYRFAHTNVESLVNEYDDNGEGIILFRPSHLTNKFEDKTVAYTEQKMTSGKIKKFIQENIFGICPHMTEDNKDLIQGKDLLIAYYDVDYEKNAKGSNYWRNRVMMVAKKFLDAGHKLNFAVASRKTFSHELSDFGLESTAGEIPVVAIRTAKGEKFVMQEEFSRDGKALERFLQDYFDGNLKRYLKSEPIPESNDGPVKVVVAENFDEIVNNENKDVLI…	FLAG	Puromycin
This paper	CLCC1-FLAG	CLCC1	MLCSLLLCECLLLVAGYAHDDDWIDPTDMLNYDAASGTMRKSQAKYGISGEKDVSPDLSCADEISECYHKLDSLTYKIDECEKKKREDYESQSNPVFRRYLNKILIEAGKLGLPDENKGDMHYDAEIILKRETLLEIQKFLNGEDWKPGALDDALSDILINFKFHDFETWKWRFEDSFGVDPYNVLMVLLCLLCIVVLVATELWTYVRWYTQLRRVLIISFLFSLGWNWMYLYKLAFAQHQAEVAKMEPLNNVCAKKMDWTGSIWEWFRSSWTYKDDPCQKYYELLLVNPIWLVPPTKALAVTFTTFVTEPLKHIGKGTGEFIKALMKEIPALLHLPVLIIMALAILSFCYGAGKSVHVLRHIGGPESEPPQALRPRDRRRQEEIDYRPDGGAGDADFH…	FLAG	Puromycin
This paper	PTPN1-FLAG	PTPN1	MEMEKEFEQIDKSGSWAAIYQDIRHEASDFPCRVAKLPKNKNRNRYRDVSPFDHSRIKLHQEDNDYINASLIKMEEAQRSYILTQGPLPNTCGHFWEMVWEQKSRGVVMLNRVMEKGSLKCAQYWPQKEEKEMIFEDTNLKLTLISEDIKSYYTVRQLELENLTTQETREILHFHYTTWPDFGVPESPASFLNFLFKVRESGSLSPEHGPVVVHCSAGIGRSGTFCLADTCLLLMDKRKDPSSVDIKKVLLEMRKFRMGLIQTADQLRFSYLAVIEGAKFIMGDSSVQDQWKELSHEDLEPPPEHIPPPPRPPKRILEPHNGKCREFFPNHQWVKEETQEDKDCPIKEEKGSPLNAAPYGIESMSQDTEVRSRVVGGSLRGAQAASPAKGEPSLPEKDE…	FLAG	Puromycin
This paper	POR-FLAG	POR	MINMGDSHVDTSSTVSEAVAEEVSLFSMTDMILFSLIVGLLTYWFLFRKKKEEVPEFTKIQTLTSSVRESSFVEKMKKTGRNIIVFYGSQTGTAEEFANRLSKDAHRYGMRGMSADPEEYDLADLSSLPEIDNALVVFCMATYGEGDPTDNAQDFYDWLQETDVDLSGVKFAVFGLGNKTYEHFNAMGKYVDKRLEQLGAQRIFELGLGDDDGNLEEDFITWREQFWPAVCEHFGVEATGEESSIRQYELVVHTDIDAAKVYMGEMGRLKSYENQKPPFDAKNPFLAAVTTNRKLNQGTERHLMHLELDISDSKIRYESGDHVAVYPANDSALVNQLGKILGADLDVVMSLNNLDEESNKKHPFPCPTSYRTALTYYLDITNPPRTNVLYELAQYASEP…	FLAG	Puromycin
This paper	ACSL3-FLAG	ACSL3	MNNHVSSKPSTMKLKHTINPILLYFIHFLISLYTILTYIPFYFFSESRQEKSNRIKAKPVNSKPDSAYRSVNSLDGLASVLYPGCDTLDKVFTYAKNKFKNKRLLGTREVLNEEDEVQPNGKIFKKVILGQYNWLSYEDVFVRAFNFGNGLQMLGQKPKTNIAIFCETRAEWMIAAQACFMYNFQLVTLYATLGGPAIVHALNETEVTNIITSKELLQTKLKDIVSLVPRLRHIITVDGKPPTWSEFPKGIIVHTMAAVEALGAKASMENQPHSKPLPSDIAVIMYTSGSTGLPKGVMISHSNIIAGITGMAERIPELGEEDVYIGYLPLAHVLELSAELVCLSHGCRIGYSSPQTLADQSSKIKKGSKGDTSMLKPTLMAAVPEIMDRIYKNVMNKVS…	FLAG	Puromycin
This paper	SUN1-FLAG	SUN1	MDFSRLHMYSPPQCVPENTGYTYALSSSYSSDALDFETEHKLDPVFDSPRMSRRSLRLATTACTLGDGEAVGADSGTSSAVSLKNRAARTTKQRRSTNKSAFSINHVSRQVTSSGVSHGGTVSLQDAVTRRPPVLDESWIREQTTVDHFWGLDDDGDLKGGNKAAIQGNGDVGAAAATAHNGFSCSNCSMLSERKDVLTAHPAAPGPVSRVYSRDRNQKCYFLLQILRRIGAVGQAVSRTAWSALWLAVVAPGKAASGVFWWLGIGWYQFVTLISWLNVFLLTRCLRNICKFLVLLIPLFLLLAGLSLRGQGNFFSFLPVLNWASMHRTQRVDDPQDVFKPTTSRLKQPLQGDSEAFPWHWMSGVEQQVASLSGQCHHHGENLRELTTLLQKLQARVDQ…	FLAG	Puromycin
This paper	LEMD2-FLAG	LEMD2	MAGLSDLELRRELQALGFQPGPITDTTRDVYRNKLRRLRGEARLRDEERLREEARPRGEERLREEARLREDAPLRARPAAASPRAEPWLSQPASGSAYATPGAYGDIRPSAASWVGSRGLAYPARPAQLRRRASVRGSSEEDEDARTPDRATQGPGLAARRWWAASPAPARLPSSLLGPDPRPGLRATRAGPAGAARARPEVGRRLERWLSRLLLWASLGLLLVFLGILWVKMGKPSAPQEAEDNMKLLPVDCERKTDEFCQAKQKAALLELLHELYNFLAIQAGNFECGNPENLKSKCIPVMEAQEYIANVTSSSSAKFEAALTWILSSNKDVGIWLKGEDQSELVTTVDKVVCLESAHPRMGVGCRLSRALLTAVTNVLIFFWCLAFLWGLLILLKY…	FLAG	Puromycin
This paper	GPD2-FLAG	GPD2	MAFQKAVKGTILVGGGALATVLGLSQFAHYRRKQMNLAYVKAADCISEPVNREPPSREAQLLTLQNTSEFDILVIGGGATGSGCALDAVTRGLKTALVERDDFSSGTSSRSTKLIHGGVRYLQKAIMKLDIEQYRMVKEALHERANLLEIAPHLSAPLPIMLPVYKWWQLPYYWVGIKLYDLVAGSNCLKSSYVLSKSRALEHFPMLQKDKLVGAIVYYDGQHNDARMNLAIALTAARYGAATANYMEVVSLLKKTDPQTGKVRVSGARCKDVLTGQEFDVRAKCVINATGPFTDSVRKMDDKDAAAICQPSAGVHIVMPGYYSPESMGLLDPATSDGRVIFFLPWQKMTIAGTTDTPTDVTHHPIPSEEDINFILNEVRNYLSCDVEVRRGDVLAAWS…	FLAG	Puromycin
This paper	RAB5C-FLAG	RAB5C	MAGRGGAARPNGPAAGNKICQFKLVLLGESAVGKSSLVLRFVKGQFHEYQESTIGAAFLTQTVCLDDTTVKFEIWDTAGQERYHSLAPMYYRGAQAAIVVYDITNTDTFARAKNWVKELQRQASPNIVIALAGNKADLASKRAVEFQEAQAYADDNSLLFMETSAKTAMNVNEIFMAIAKKLPKNEPQNATGAPGRNRGVDLQENNPASRSQCCSN	FLAG	Puromycin
This paper	MCCC2-FLAG	MCCC2	MWAVLRLALRPCARASPAGPRAYHGDSVASLGTQPDLGSALYQENYKQMKALVNQLHERVEHIKLGGGEKARALHISRGKLLPRERIDNLIDPGSPFLELSQFAGYQLYDNEEVPGGGIITGIGRVSGVECMIIANDATVKGGAYYPVTVKKQLRAQEIAMQNRLPCIYLVDSGGAYLPRQADVFPDRDHFGRTFYNQAIMSSKNIAQIAVVMGSCTAGGAYVPAMADENIIVRKQGTIFLAGPPLVKAATGEEVSAEDLGGADLHCRKSGVSDHWALDDHHALHLTRKVVRNLNYQKKLDVTIEPSEEPLFPADELYGIVGANLKRSFDVREVIARIVDGSRFTEFKAFYGDTLVTGFARIFGYPVGIVGNNGVLFSESAKKGTHFVQLCCQRNIPLL…	FLAG	Puromycin
This paper	PDHA1-FLAG	PDHA1	MRKMLAAVSRVLSGASQKPASRVLVASRNFANDATFEIKKCDLHRLEEGPPVTTVLTREDGLKYYRMMQTVRRMELKADQLYKQKIIRGFCHLCDGQEACCVGLEAGINPTDHLITAYRAHGFTFTRGLSVREILAELTGRKGGCAKGKGGSMHMYAKNFYGGNGIVGAQVPLGAGIALACKYNGKDEVCLTLYGDGAANQGQIFEAYNMAALWKLPCIFICENNRYGMGTSVERAAASTDYYKRGDFIPGLRVDGMDILCVREATRFAAAYCRSGKGPILMELQTYRYHGHSMSDPGVSYRTREEIQEVRSKSDPIMLLKDRMVNSNLASVEELKEIDVEVRKEIEDAAQFATADPEPPLEELGYHIYSSDPPFEVRGANQWIKFKSVS	FLAG	Puromycin
This paper	ATAD3B-FLAG	ATAD3B	MSWLFGVNKGPKGEGAGPPPPLPPAQPGAEGGGDRGLGDRPAPKDKWSNFDPTGLERAAKAARELEHSRYAKEALNLAQMQEQTLQLEQQSKLKEYEAAVEQLKSEQIRAQAEERRKTLSEETRQHQARAQYQDKLARQRYEDQLKQQQLLNEENLRKQEESVQKQEAMRRATVEREMELRHKNEMLRVETEARARAKAERENADIIREQIRLKASEHRQTVLESIRTAGTLFGEGFRAFVTDRDKVTATVAGLTLLAVGVYSAKNATAVTGRFIEARLGKPSLVRETSRITVLEALRHPIQVSRRLLSRPQDVLEGVVLSPSLEARVRDIAIATRNTKKNRGLYRHILLYGPPGTGKTLFAKKLALHSGMDYAIMTGGDVAPMGREGVTAMHKLFDWA…	FLAG	Puromycin
This paper	DDX10-FLAG	DDX10	MGKTANSPGSGARPDPVRSFNRWKKKHSHRQNKKKQLRKQLKKPEWQVERESISRLMQNYEKINVNEITRFSDFPLSKKTLKGLQEAQYRLVTEIQKQTIGLALQGKDVLGAAKTGSGKTLAFLVPVLEALYRLQWTSTDGLGVLIISPTRELAYQTFEVLRKVGKNHDFSAGLIIGGKDLKHEAERINNINILVCTPGRLLQHMDETVSFHATDLQMLVLDEADRILDMGFADTMNAVIENLPKKRQTLLFSATQTKSVKDLARLSLKNPEYVWVHEKAKYSTPATLEQNYIVCELQQKISVLYSFLRSHLKKKSIVFFSSCKEVQYLYRVFCRLRPGVSILALHGRQQQMRRMEVYNEFVRKRAAVLFATDIAARGLDFPAVNWVLQFDCPEDANTY…	FLAG	Puromycin
This paper	PKP2-FLAG	PKP2	MAAPGAPAEYGYIRTVLGQQILGQLDSSSLALPSEAKLKLAGSSGRGGQTVKSLRIQEQVQQTLARKGRSSVGNGNLHRTSSVPEYVYNLHLVENDFVGGRSPVPKTYDMLKAGTTATYEGRWGRGTAQYSSQKSVEERSLRHPLRRLEISPDSSPERAHYTHSDYQYSQRSQAGHTLHHQESRRAALLVPPRYARSEIVGVSRAGTTSRQRHFDTYHRQYQHGSVSDTVFDSIPANPALLTYPRPGTSRSMGNLLEKENYLTAGLTVGQVRPLVPLQPVTQNRASRSSWHQSSFHSTRTLREAGPSVAVDSSGRRAHLTVGQAAAGGSGNLLTERSTFTDSQLGNADMEMTLERAVSMLEADHMLPSRISAAATFIQHECFQKSEARKRVNQLRGILK…	FLAG	Puromycin
This paper	GFP-DDX10-FLAG	DDX10	MGKTANSPGSGARPDPVRSFNRWKKKHSHRQNKKKQLRKQLKKPEWQVERESISRLMQNYEKINVNEITRFSDFPLSKKTLKGLQEAQYRLVTEIQKQTIGLALQGKDVLGAAKTGSGKTLAFLVPVLEALYRLQWTSTDGLGVLIISPTRELAYQTFEVLRKVGKNHDFSAGLIIGGKDLKHEAERINNINILVCTPGRLLQHMDETVSFHATDLQMLVLDEADRILDMGFADTMNAVIENLPKKRQTLLFSATQTKSVKDLARLSLKNPEYVWVHEKAKYSTPATLEQNYIVCELQQKISVLYSFLRSHLKKKSIVFFSSCKEVQYLYRVFCRLRPGVSILALHGRQQQMRRMEVYNEFVRKRAAVLFATDIAARGLDFPAVNWVLQFDCPEDANTY…	FLAG	Puromycin
This paper	GFP-GNL2-FLAG	GNL2	MVKPKYKGRSTINPSKASTNPDRVQGAGGQNMRDRATIRRLNMYRQKERRNSRGKIIKPLQYQSTVASGTVARVEPNIKWFGNTRVIKQSSLQKFQEEMDTVMKDPYKVVMKQSKLPMSLLHDRIRPHNLKVHILDTESFETTFGPKSQRKRPNLFASDMQSLIENAEMSTESYDQGKDRDLVTEDTGVRNEAQEEIYKKGQSKRIWGELYKVIDSSDVVVQVLDARDPMGTRSPHIETYLKKEKPWKHLIFVLNKCDLVPTWATKRWVAVLSQDYPTLAFHASLTNPFGKGAFIQLLRQFGKLHTDKKQISVGFIGYPNVGKSSVINTLRSKKVCNVAPIAGETKVWQYITLMRRIFLIDCPGVVYPSEDSETDIVLKGVVQVEKIKSPEDHIGAVLE…	FLAG	Puromycin
This paper	GFP-GTPBP4-FLAG	GTPBP4	MAHYNFKKITVVPSAKDFIDLTLSKTQRKTPTVIHKHYQIHRIRHFYMRKVKFTQQNYHDRLSQILTDFPKLDDIHPFYADLMNILYDKDHYKLALGQINIAKNLVDNVAKDYVRLMKYGDSLYRCKQLKRAALGRMCTVIKRQKQSLEYLEQVRQHLSRLPTIDPNTRTLLLCGYPNVGKSSFINKVTRADVDVQPYAFTTKSLFVGHMDYKYLRWQVVDTPGILDHPLEDRNTIEMQAITALAHLRAAVLYVMDLSEQCGHGLREQLELFQNIRPLFINKPLIVVANKCDVKRIAELSEDDQKIFTDLQSEGFPVIETSTLTEEGVIKVKTEACDRLLAHRVETKMKGNKVNEVLNRLHLAIPTRRDDKERPPFIPEGVVARRKRMETEESRKKRER…	FLAG	Puromycin
This paper	GFP-NOL10-FLAG	NOL10	MQVSSLNEVKIYSLSCGKSLPEWLSDRKKRALQKKDVDVRRRIELIQDFEMPTVCTTIKVSKDGQYILATGTYKPRVRCYDTYQLSLKFERCLDSEVVTFEILSDDYSKIVFLHNDRYIEFHSQSGFYYKTRIPKFGRDFSYHYPSCDLYFVGASSEVYRLNLEQGRYLNPLQTDAAENNVCDINSVHGLFATGTIEGRVECWDPRTRNRVGLLDCALNSVTADSEINSLPTISALKFNGALTMAVGTTTGQVLLYDLRSDKPLLVKDHQYGLPIKSVHFQDSLDLILSADSRIVKMWNKNSGKIFTSLEPEHDLNDVCLYPNSGMLLTANETPKMGIYYIPVLGPAPRWCSFLDNLTEELEENPESTVYDDYKFVTKKDLENLGLTHLIGSPFLRAYM…	FLAG	Puromycin
This paper	GFP-RRP36-FLAG	RRP36	MPGANYRAGAGAGAGARRPRGARDREEDGGGLEPAAVARDLLRGTSNMSFEELLELQSQVGTKTYKQLVAGNSPKKQASRPPIQNACVADKHRPLEMSAKIRVPFLRQVVPISKKVARDPRFDDLSGEYNPEVFDKTYQFLNDIRAKEKELVKKQLKKHLSGEEHEKLQQLLQRMEQQEMAQQERKQQQELHLALKQERRAQAQQGHRPYFLKKSEQRQLALAEKFKELKRSKKLENFLSRKRRRNAGKDRRHLPLSKE	FLAG	Puromycin

### Sheet: C) shRNAs
Plasmid	Target sequence	Antibiotic
shIGF2BP1#1	ACGCTTAGAGATTGAACATTC	Puromycin
shIGF2BP1#2	CTCCAAAGTTCGTATGGTTAT	Puromycin

### Sheet: D) GA50 dipeptide
Plasmid	Amino acid sequence	Promoter	Tag	Antibiotic
GFP-GA50	GAGAGAGAGAGAGAGAGAGAGAGAGAGAGAGAGAGAGAGAGAGAGAGAGAGAGAGAGAGAGAGAGAGAGAGAGAGAGAGAGAGAGAGAGAGAGAGAGAGA	TRE (tet-on)	GFP	Puromycin
